# Ripply1 and Gsc collectively suppress anterior endoderm differentiation from prechordal plate progenitors

**DOI:** 10.1101/2023.05.29.542713

**Authors:** Tao Cheng, Xiang Liu, Yang Dong, Yi-Meng Tian, Yan-Yi Xing, Chen-Yi Chen, Cong Liu, Yun-Fei Li, Ying Huang, Ding-Hao Zhuo, Xiao Xu, Jing-Yun Luan, Xin-Xin Fu, Zi-Xin Jin, Jing Mo, Xiang Xu, Hong-Qing Liang, Peng-Fei Xu

## Abstract

During gastrulation, the mesendoderm is firstly specified by morphogens such as Nodal, and then segregates into endoderm and mesoderm in a Nodal concentration-dependent manner. However, the mechanism underlying the segregation and crosstalk of different sub-groups within the meso- and endoderm lineages remains unclear. Here, taking zebrafish prechordal plate (PP) and anterior endoderm (Endo) as research model, using single-cell multi-omics and live imaging analyses, we show that anterior Endo progenitors originate directly from PP progenitors. A single-cell transcriptomic trajectory analysis of wild-type, *ndr1* knockdown and *lft1* knockout Nodal explants confirms the diversification of anterior Endo fate from PP progenitors. Gene Ontology (GO) enrichment analysis identifies that the change of chromatin organization potentiates the segregation of anterior endodermal cell fate from PP progenitors. Single-cell ATAC & RNA sequencing further reveals that two transcriptional regulators, *gsc* and *ripply1*, exhibit varied activation patterns in PP and anterior Endo cell trajectories at both the chromatin and RNA expression levels. We further demonstrate that Ripply1 functions coordinately with Gsc to repress anterior endodermal cell fate by directly binding to the *cis*-elements of *sox32*. Modulating the expression levels of these regulators tilts the cell fate decision between the PP and anterior Endo.
