## Supplementary material for "Ripply1 and Gsc collectively suppress anterior endoderm differentiation from prechordal plate progenitors": DataS1

### Sheet: Sheet1
18 conserved genes that highly expressed in endodermal lineage (embryos and Nodal explants)	49 conserved genes that highly expressed in prechordal plate lineage (embryos and Nodal explants)
sox17	zgc:174153
sox32	zgc:174855
cdh6	btg2
ackr3b	ctslb
iqca1	icn
prdx5	si:dkey-26g8.5
si:ch211-156j16.1	rdh8a
plpp3	si:dkey-239j18.2
commd7	si:dkey-269i1.4
stk35l	calr3b
cdca7a	si:ch211-163l21.8
fzd7b	mllt1b
gkap1	bhlha15
sult6b1	b3gnt5b
sox2	inhbaa
alcamb	cd63
ehmt1b	mgp
id2a	nmt1b
	fam174b
	si:ch211-247j9.1
	six4b
	atp1b3a
	slc39a6
	stx3a
	cpda
	esrp2
	camk1b
	si:dkeyp-94b4.1
	pprc1
	ctsc
	slc39a10
	perp
	meox1
	slc12a7a
	hyou1
	pdap1b
	cst14a.2
	sdf2l1
	cdh1
	ywhah
	fkbp11
	mcfd2
	tuba8l2
	capns1a
	slc43a1a
	smox
	hdlbpa
	ssr4
	sec61a1
