## Supplementary material for "Ripply1 and Gsc collectively suppress anterior endoderm differentiation from prechordal plate progenitors": DataS3

### Sheet: DataS3
_MEMBER_MyList	_LogP_MyList	GO	_PATTERN_	_RANK_	GiniIndex	Category	CategoryID	Description	PARENT_GO	LogP	Enrichment	Z-score	#TotalGeneInLibrary	#GeneInGO	#GeneInHitList	#GeneInGOAndHitList	%InGO	STDV %InGO	GeneID	Hits	Log(q-value)	EvidenceCutoff	GROUP_ID	FirstInGroupByEnrichment	FirstInGroupByLogP	BestLogPInGroup	BestEnrichmentInGroup	URL
1	-7.51381	GO:0007389	M1	1	0	GO Biological Processes	19	pattern specification process	19_GO:0032502 developmental process	-7.51381	11.5086	9.46059	18970	645	23	9	39.1304	10.1764	30115|30161|30463|30559|140619|406304|561935|565492|100534909	mixl1|chrd|lhx1a|foxa3|admp|gadd45ba|aplnra|aplnrb|her15.1	-3.67507	0	1	1	1	-7.51381	113.763
1	-7.41776	GO:0001706	M1	1	0	GO Biological Processes	19	endoderm formation	19_GO:0032502 developmental process	-7.41776	113.763	21.1729	18970	29	23	4	17.3913	7.90342	30115|30463|561935|565492	mixl1|lhx1a|aplnra|aplnrb	-3.67507	0	1	0	0	-7.51381	113.763
1	-6.26967	GO:0007492	M1	1	0	GO Biological Processes	19	endoderm development	19_GO:0032502 developmental process	-6.26967	59.9842	15.2626	18970	55	23	4	17.3913	7.90342	30115|30463|561935|565492	mixl1|lhx1a|aplnra|aplnrb	-2.70308	0	1	0	0	-7.51381	113.763
1	-6.08704	GO:0001704	M1	1	0	GO Biological Processes	19	formation of primary germ layer	19_GO:0032502 developmental process	-6.08704	54.0841	14.4681	18970	61	23	4	17.3913	7.90342	30115|30463|561935|565492	mixl1|lhx1a|aplnra|aplnrb	-2.64538	0	1	0	0	-7.51381	113.763
1	-5.04377	GO:0007369	M1	1	0	GO Biological Processes	19	gastrulation	19_GO:0032502 developmental process	-5.04377	17.041	8.75001	18970	242	23	5	21.7391	8.60061	30115|30161|30463|561935|565492	mixl1|chrd|lhx1a|aplnra|aplnrb	-1.7936	0	1	0	0	-7.51381	113.763
1	-4.55705	GO:0035295	M1	1	0	GO Biological Processes	19	tube development	19_GO:0032502 developmental process	-4.55705	7.35475	6.33567	18970	785	23	7	30.4348	9.59439	30115|30161|30463|30559|557315|561935|565492	mixl1|chrd|lhx1a|foxa3|kirrel3l|aplnra|aplnrb	-1.41643	0	1	0	0	-7.51381	113.763
1	-4.41923	GO:0090092	M1	1	0	GO Biological Processes	19	regulation of transmembrane receptor protein serine/threonine kinase signaling pathway	19_GO:0023052 signaling	-4.41923	20.6196	8.68302	18970	160	23	4	17.3913	7.90342	30161|140619|561935|565492	chrd|admp|aplnra|aplnrb	-1.32976	0	1	0	0	-7.51381	113.763
1	-4.36004	GO:0001702	M1	1	0	GO Biological Processes	19	gastrulation with mouth forming second	19_GO:0032502 developmental process	-4.36004	43.4096	11.1722	18970	57	23	3	13.0435	7.02237	30463|561935|565492	lhx1a|aplnra|aplnrb	-1.31632	0	1	0	0	-7.51381	113.763
1	-3.85233	GO:0001667	M1	1	0	GO Biological Processes	19	ameboidal-type cell migration	19_GO:0009987 cellular process	-3.85233	14.7283	7.20114	18970	224	23	4	17.3913	7.90342	30161|561935|565492|792456	chrd|aplnra|aplnrb|ovol1a	-0.887797	0	1	0	0	-7.51381	113.763
1	-3.59168	GO:0048732	M1	1	0	GO Biological Processes	19	gland development	19_GO:0032502 developmental process	-3.59168	12.5921	6.58287	18970	262	23	4	17.3913	7.90342	30559|140614|561935|565492	foxa3|xbp1|aplnra|aplnrb	-0.661903	0	1	0	0	-7.51381	113.763
1	-3.28327	GO:0009799	M1	1	0	GO Biological Processes	19	specification of symmetry	19_GO:0032502 developmental process	-3.28327	10.4403	5.89602	18970	316	23	4	17.3913	7.90342	30161|140619|561935|565492	chrd|admp|aplnra|aplnrb	-0.470003	0	1	0	0	-7.51381	113.763
1	-3.28327	GO:0009855	M1	1	0	GO Biological Processes	19	determination of bilateral symmetry	19_GO:0032502 developmental process	-3.28327	10.4403	5.89602	18970	316	23	4	17.3913	7.90342	30161|140619|561935|565492	chrd|admp|aplnra|aplnrb	-0.470003	0	1	0	0	-7.51381	113.763
1	-3.2406	GO:0008284	M1	1	0	GO Biological Processes	19	positive regulation of cell population proliferation	19_GO:0048518 positive regulation of biological process	-3.2406	18.1937	7.01107	18970	136	23	3	13.0435	7.02237	30463|561935|565492	lhx1a|aplnra|aplnrb	-0.452158	0	1	0	0	-7.51381	113.763
1	-3.17558	GO:0016477	M1	1	0	GO Biological Processes	19	cell migration	19_GO:0009987 cellular process	-3.17558	6.83899	5.07684	18970	603	23	5	21.7391	8.60061	30161|30463|561935|565492|792456	chrd|lhx1a|aplnra|aplnrb|ovol1a	-0.410621	0	1	0	0	-7.51381	113.763
1	-3.03145	GO:0048870	M1	1	0	GO Biological Processes	19	cell motility	19_GO:0009987 cellular process	-3.03145	6.35426	4.83574	18970	649	23	5	21.7391	8.60061	30161|30463|561935|565492|792456	chrd|lhx1a|aplnra|aplnrb|ovol1a	-0.338048	0	1	0	0	-7.51381	113.763
1	-3.02004	GO:0001889	M1	1	0	GO Biological Processes	19	liver development	19_GO:0032502 developmental process	-3.02004	15.2738	6.35682	18970	162	23	3	13.0435	7.02237	140614|561935|565492	xbp1|aplnra|aplnrb	-0.338048	0	1	0	0	-7.51381	113.763
1	-2.98943	GO:0061008	M1	1	0	GO Biological Processes	19	hepaticobiliary system development	19_GO:0032502 developmental process	-2.98943	14.9057	6.26957	18970	166	23	3	13.0435	7.02237	140614|561935|565492	xbp1|aplnra|aplnrb	-0.325928	0	1	0	0	-7.51381	113.763
1	-2.9596	GO:0001934	M1	1	0	GO Biological Processes	19	positive regulation of protein phosphorylation	19_GO:0048518 positive regulation of biological process	-2.9596	14.555	6.1853	18970	170	23	3	13.0435	7.02237	140619|561935|565492	admp|aplnra|aplnrb	-0.31382	0	1	0	0	-7.51381	113.763
1	-2.80617	GO:0048598	M1	1	0	GO Biological Processes	19	embryonic morphogenesis	19_GO:0032502 developmental process	-2.80617	5.65695	4.46742	18970	729	23	5	21.7391	8.60061	30115|30161|30463|561935|565492	mixl1|chrd|lhx1a|aplnra|aplnrb	-0.192057	0	1	0	0	-7.51381	113.763
1	-2.80441	GO:2000026	M1	1	0	GO Biological Processes	19	regulation of multicellular organismal development	19_GO:0032502 developmental process	-2.80441	7.76266	4.91264	18970	425	23	4	17.3913	7.90342	30463|561935|565492|100534909	lhx1a|aplnra|aplnrb|her15.1	-0.192057	0	1	0	0	-7.51381	113.763
1	-2.74463	GO:0061371	M1	1	0	GO Biological Processes	19	determination of heart left/right asymmetry	19_GO:0032502 developmental process	-2.74463	12.2492	5.60023	18970	202	23	3	13.0435	7.02237	30161|561935|565492	chrd|aplnra|aplnrb	-0.148076	0	1	0	0	-7.51381	113.763
1	-2.62236	GO:0031401	M1	1	0	GO Biological Processes	19	positive regulation of protein modification process	19_GO:0048518 positive regulation of biological process	-2.62236	11.0957	5.28372	18970	223	23	3	13.0435	7.02237	140619|561935|565492	admp|aplnra|aplnrb	-0.04104	0	1	0	0	-7.51381	113.763
1	-2.55267	GO:0042327	M1	1	0	GO Biological Processes	19	positive regulation of phosphorylation	19_GO:0048518 positive regulation of biological process	-2.55267	10.4845	5.10825	18970	236	23	3	13.0435	7.02237	140619|561935|565492	admp|aplnra|aplnrb	0	0	1	0	0	-7.51381	113.763
1	-2.51682	GO:0051240	M1	1	0	GO Biological Processes	19	positive regulation of multicellular organismal process	19_GO:0048518 positive regulation of biological process	-2.51682	10.1825	5.01933	18970	243	23	3	13.0435	7.02237	30463|561935|565492	lhx1a|aplnra|aplnrb	0	0	1	0	0	-7.51381	113.763
1	-2.49189	GO:0051094	M1	1	0	GO Biological Processes	19	positive regulation of developmental process	19_GO:0048518 positive regulation of biological process	-2.49189	9.97721	4.95801	18970	248	23	3	13.0435	7.02237	30463|561935|565492	lhx1a|aplnra|aplnrb	0	0	1	0	0	-7.51381	113.763
1	-2.47719	GO:0010562	M1	1	0	GO Biological Processes	19	positive regulation of phosphorus metabolic process	19_GO:0048518 positive regulation of biological process	-2.47719	9.85796	4.92204	18970	251	23	3	13.0435	7.02237	140619|561935|565492	admp|aplnra|aplnrb	0	0	1	0	0	-7.51381	113.763
1	-2.47719	GO:0045937	M1	1	0	GO Biological Processes	19	positive regulation of phosphate metabolic process	19_GO:0048518 positive regulation of biological process	-2.47719	9.85796	4.92204	18970	251	23	3	13.0435	7.02237	140619|561935|565492	admp|aplnra|aplnrb	0	0	1	0	0	-7.51381	113.763
1	-2.34088	GO:0048729	M1	1	0	GO Biological Processes	19	tissue morphogenesis	19_GO:0032502 developmental process	-2.34088	5.77781	4.03893	18970	571	23	4	17.3913	7.90342	30161|30463|30559|561935	chrd|lhx1a|foxa3|aplnra	0	0	1	0	0	-7.51381	113.763
1	-2.33549	GO:0007507	M1	1	0	GO Biological Processes	19	heart development	19_GO:0032502 developmental process	-2.33549	5.75764	4.02913	18970	573	23	4	17.3913	7.90342	30115|30161|561935|565492	mixl1|chrd|aplnra|aplnrb	0	0	1	0	0	-7.51381	113.763
1	-2.31003	GO:0001932	M1	1	0	GO Biological Processes	19	regulation of protein phosphorylation	19_GO:0008152 metabolic process	-2.31003	8.59149	4.52301	18970	288	23	3	13.0435	7.02237	140619|561935|565492	admp|aplnra|aplnrb	0	0	1	0	0	-7.51381	113.763
1	-2.31003	GO:0007368	M1	1	0	GO Biological Processes	19	determination of left/right symmetry	19_GO:0032502 developmental process	-2.31003	8.59149	4.52301	18970	288	23	3	13.0435	7.02237	30161|561935|565492	chrd|aplnra|aplnrb	0	0	1	0	0	-7.51381	113.763
1	-2.26219	GO:0035239	M1	1	0	GO Biological Processes	19	tube morphogenesis	19_GO:0032502 developmental process	-2.26219	5.4894	3.89672	18970	601	23	4	17.3913	7.90342	30161|30463|561935|565492	chrd|lhx1a|aplnra|aplnrb	0	0	1	0	0	-7.51381	113.763
1	-2.20213	GO:0042127	M1	1	0	GO Biological Processes	19	regulation of cell population proliferation	19_GO:0050789 regulation of biological process	-2.20213	7.85507	4.2745	18970	315	23	3	13.0435	7.02237	30463|561935|565492	lhx1a|aplnra|aplnrb	0	0	1	0	0	-7.51381	113.763
1	-2.06628	GO:0051247	M1	1	0	GO Biological Processes	19	positive regulation of protein metabolic process	19_GO:0048518 positive regulation of biological process	-2.06628	7.00948	3.97087	18970	353	23	3	13.0435	7.02237	140619|561935|565492	admp|aplnra|aplnrb	0	0	1	0	0	-7.51381	113.763
1	-2.03647	GO:0022603	M1	1	0	GO Biological Processes	19	regulation of anatomical structure morphogenesis	19_GO:0032502 developmental process	-2.03647	6.83521	3.90551	18970	362	23	3	13.0435	7.02237	30463|561935|565492	lhx1a|aplnra|aplnrb	0	0	1	0	0	-7.51381	113.763
1	-5.10881	GO:0003002	M1	1	0	GO Biological Processes	19	regionalization	19_GO:0032502 developmental process	-5.10881	11.9246	7.83996	18970	415	23	6	26.087	9.15605	30161|30463|30559|140619|406304|100534909	chrd|lhx1a|foxa3|admp|gadd45ba|her15.1	-1.7936	0	2	1	1	-5.10881	23.3429
1	-4.99222	GO:0009952	M1	1	0	GO Biological Processes	19	anterior/posterior pattern specification	19_GO:0032502 developmental process	-4.99222	16.6287	8.63153	18970	248	23	5	21.7391	8.60061	30161|30463|30559|406304|100534909	chrd|lhx1a|foxa3|gadd45ba|her15.1	-1.7936	0	2	0	0	-5.10881	23.3429
1	-3.55776	GO:0001756	M1	1	0	GO Biological Processes	19	somitogenesis	19_GO:0032502 developmental process	-3.55776	23.3429	8.03696	18970	106	23	3	13.0435	7.02237	30161|406304|100534909	chrd|gadd45ba|her15.1	-0.660169	0	2	0	0	-5.10881	23.3429
1	-3.33745	GO:0035282	M1	1	0	GO Biological Processes	19	segmentation	19_GO:0032502 developmental process	-3.33745	19.6377	7.31318	18970	126	23	3	13.0435	7.02237	30161|406304|100534909	chrd|gadd45ba|her15.1	-0.470003	0	2	0	0	-5.10881	23.3429
1	-3.0919	GO:0061053	M1	1	0	GO Biological Processes	19	somite development	19_GO:0032502 developmental process	-3.0919	16.1722	6.56501	18970	153	23	3	13.0435	7.02237	30161|406304|100534909	chrd|gadd45ba|her15.1	-0.370402	0	2	0	0	-5.10881	23.3429
1	-2.45341	GO:0043009	M1	1	0	GO Biological Processes	19	chordate embryonic development	19_GO:0032502 developmental process	-2.45341	6.21305	4.24509	18970	531	23	4	17.3913	7.90342	30161|30559|406304|100534909	chrd|foxa3|gadd45ba|her15.1	0	0	2	0	0	-5.10881	23.3429
1	-2.44756	GO:0009792	M1	1	0	GO Biological Processes	19	embryo development ending in birth or egg hatching	19_GO:0032502 developmental process	-2.44756	6.18974	4.23428	18970	533	23	4	17.3913	7.90342	30161|30559|406304|100534909	chrd|foxa3|gadd45ba|her15.1	0	0	2	0	0	-5.10881	23.3429
1	-3.98588	WP341	M1	1	0	WikiPathways	27	Nodal signaling pathway		-3.98588	32.5572	9.60416	18970	76	23	3	13.0435	7.02237	30115|30456|30463	mixl1|pcdh8|lhx1a	-0.983558	0	3	1	1	-3.98588	32.5572
1	-3.10847	GO:0009953	M1	1	0	GO Biological Processes	19	dorsal/ventral pattern formation	19_GO:0032502 developmental process	-3.10847	16.3864	6.61368	18970	151	23	3	13.0435	7.02237	30161|30463|140619	chrd|lhx1a|admp	-0.370402	0	4	1	1	-3.10847	16.3864
1	-2.46223	GO:0007420	M1	1	0	GO Biological Processes	19	brain development	19_GO:0032502 developmental process	-2.46223	6.24835	4.2614	18970	528	23	4	17.3913	7.90342	30463|30559|557315|100534909	lhx1a|foxa3|kirrel3l|her15.1	0	0	5	1	1	-2.46223	6.24835
1	-2.38479	GO:0060322	M1	1	0	GO Biological Processes	19	head development	19_GO:0032502 developmental process	-2.38479	5.94438	4.11897	18970	555	23	4	17.3913	7.90342	30463|30559|557315|100534909	lhx1a|foxa3|kirrel3l|her15.1	0	0	5	0	0	-2.46223	6.24835
1	-2.26479	GO:0006325	M1	1	0	GO Biological Processes	19	chromatin organization	19_GO:0009987 cellular process	-2.26479	8.27541	4.418	18970	299	23	3	13.0435	7.02237	406562|550353|569904	anp32e|histh1l1|hmgn2	0	0	6	1	1	-2.26479	8.27541
