## Supplementary material for "Ripply1 and Gsc collectively suppress anterior endoderm differentiation from prechordal plate progenitors": DataS4

### Sheet: DataS4
_MEMBER_MyList	_LogP_MyList	GO	_PATTERN_	_RANK_	GiniIndex	Category	CategoryID	Description	PARENT_GO	LogP	Enrichment	Z-score	#TotalGeneInLibrary	#GeneInGO	#GeneInHitList	#GeneInGOAndHitList	%InGO	STDV %InGO	GeneID	Hits	Log(q-value)	EvidenceCutoff	GROUP_ID	FirstInGroupByEnrichment	FirstInGroupByLogP	BestLogPInGroup	BestEnrichmentInGroup	URL
1	-11.7093	GO:0048596	M1	1	0	GO Biological Processes	19	embryonic camera-type eye morphogenesis	19_GO:0032502 developmental process	-11.7093	82.4783	23.7869	18970	46	35	7	20	6.76123	30219|30292|30304|30603|30625|30636|58073	efnb2a|ndr2|tdgf1|sox11b|six7|six3b|fzd8a	-7.66554	0	1	1	1	-11.7093	82.4783
1	-11.1355	GO:0031076	M1	1	0	GO Biological Processes	19	embryonic camera-type eye development	19_GO:0032502 developmental process	-11.1355	68.9818	21.7067	18970	55	35	7	20	6.76123	30219|30292|30304|30603|30625|30636|58073	efnb2a|ndr2|tdgf1|sox11b|six7|six3b|fzd8a	-7.5115	0	1	0	0	-11.7093	82.4783
1	-11.0781	GO:0048048	M1	1	0	GO Biological Processes	19	embryonic eye morphogenesis	19_GO:0032502 developmental process	-11.0781	67.75	21.5069	18970	56	35	7	20	6.76123	30219|30292|30304|30603|30625|30636|58073	efnb2a|ndr2|tdgf1|sox11b|six7|six3b|fzd8a	-7.5115	0	1	0	0	-11.7093	82.4783
1	-9.61577	GO:0048598	M1	1	0	GO Biological Processes	19	embryonic morphogenesis	19_GO:0032502 developmental process	-9.61577	9.66529	10.2576	18970	729	35	13	37.1429	8.16735	30197|30219|30292|30304|30500|30603|30625|30636|58073|352944|558271|570638|799354	dkk1b|efnb2a|ndr2|tdgf1|otx1|sox11b|six7|six3b|fzd8a|cxcl12a|fscn1a|apoc1|cxcl12b	-6.17411	0	1	0	0	-11.7093	82.4783
1	-8.95428	GO:0048593	M1	1	0	GO Biological Processes	19	camera-type eye morphogenesis	19_GO:0032502 developmental process	-8.95428	23.9558	13.3415	18970	181	35	8	22.8571	7.09782	30219|30222|30292|30304|30603|30625|30636|58073	efnb2a|ccnd1|ndr2|tdgf1|sox11b|six7|six3b|fzd8a	-5.60954	0	1	0	0	-11.7093	82.4783
1	-8.79712	GO:0007420	M1	1	0	GO Biological Processes	19	brain development	19_GO:0032502 developmental process	-8.79712	11.2917	10.3115	18970	528	35	11	31.4286	7.84693	30197|30212|30219|30292|30304|30603|30636|58073|352944|368214|799354	dkk1b|gsc|efnb2a|ndr2|tdgf1|sox11b|six3b|fzd8a|cxcl12a|ypel3|cxcl12b	-5.53155	0	1	0	0	-11.7093	82.4783
1	-8.57055	GO:0060322	M1	1	0	GO Biological Processes	19	head development	19_GO:0032502 developmental process	-8.57055	10.7423	10.0149	18970	555	35	11	31.4286	7.84693	30197|30212|30219|30292|30304|30603|30636|58073|352944|368214|799354	dkk1b|gsc|efnb2a|ndr2|tdgf1|sox11b|six3b|fzd8a|cxcl12a|ypel3|cxcl12b	-5.42992	0	1	0	0	-11.7093	82.4783
1	-8.40735	GO:0090596	M1	1	0	GO Biological Processes	19	sensory organ morphogenesis	19_GO:0032502 developmental process	-8.40735	15.5847	11.1859	18970	313	35	9	25.7143	7.38764	30219|30222|30292|30304|30500|30603|30625|30636|58073	efnb2a|ccnd1|ndr2|tdgf1|otx1|sox11b|six7|six3b|fzd8a	-5.31788	0	1	0	0	-11.7093	82.4783
1	-8.23954	GO:0048592	M1	1	0	GO Biological Processes	19	eye morphogenesis	19_GO:0032502 developmental process	-8.23954	19.4439	11.9114	18970	223	35	8	22.8571	7.09782	30219|30222|30292|30304|30603|30625|30636|58073	efnb2a|ccnd1|ndr2|tdgf1|sox11b|six7|six3b|fzd8a	-5.23721	0	1	0	0	-11.7093	82.4783
1	-8.01284	GO:0048568	M1	1	0	GO Biological Processes	19	embryonic organ development	19_GO:0032502 developmental process	-8.01284	9.49363	9.30622	18970	628	35	11	31.4286	7.84693	30197|30219|30292|30304|30500|30603|30625|30636|58073|497617|558271	dkk1b|efnb2a|ndr2|tdgf1|otx1|sox11b|six7|six3b|fzd8a|ism1|fscn1a	-5.0483	0	1	0	0	-11.7093	82.4783
1	-7.86532	GO:0048880	M1	1	0	GO Biological Processes	19	sensory system development	19_GO:0032502 developmental process	-7.86532	9.18644	9.1236	18970	649	35	11	31.4286	7.84693	30197|30219|30222|30292|30304|30500|30603|30625|30636|58073|352944	dkk1b|efnb2a|ccnd1|ndr2|tdgf1|otx1|sox11b|six7|six3b|fzd8a|cxcl12a	-4.93555	0	1	0	0	-11.7093	82.4783
1	-7.32919	GO:0007423	M1	1	0	GO Biological Processes	19	sensory organ development	19_GO:0032502 developmental process	-7.32919	8.14481	8.47581	18970	732	35	11	31.4286	7.84693	30197|30212|30219|30222|30292|30304|30500|30603|30625|30636|58073	dkk1b|gsc|efnb2a|ccnd1|ndr2|tdgf1|otx1|sox11b|six7|six3b|fzd8a	-4.4316	0	1	0	0	-11.7093	82.4783
1	-7.27508	GO:0007417	M1	1	0	GO Biological Processes	19	central nervous system development	19_GO:0032502 developmental process	-7.27508	8.04588	8.41176	18970	741	35	11	31.4286	7.84693	30197|30212|30219|30292|30304|30603|30636|58073|352944|368214|799354	dkk1b|gsc|efnb2a|ndr2|tdgf1|sox11b|six3b|fzd8a|cxcl12a|ypel3|cxcl12b	-4.40746	0	1	0	0	-11.7093	82.4783
1	-7.12211	GO:0048562	M1	1	0	GO Biological Processes	19	embryonic organ morphogenesis	19_GO:0032502 developmental process	-7.12211	11.0612	9.19111	18970	441	35	9	25.7143	7.38764	30219|30292|30304|30500|30603|30625|30636|58073|558271	efnb2a|ndr2|tdgf1|otx1|sox11b|six7|six3b|fzd8a|fscn1a	-4.28252	0	1	0	0	-11.7093	82.4783
1	-6.93414	GO:0043010	M1	1	0	GO Biological Processes	19	camera-type eye development	19_GO:0032502 developmental process	-6.93414	10.5129	8.9195	18970	464	35	9	25.7143	7.38764	30219|30222|30292|30304|30500|30603|30625|30636|58073	efnb2a|ccnd1|ndr2|tdgf1|otx1|sox11b|six7|six3b|fzd8a	-4.12088	0	1	0	0	-11.7093	82.4783
1	-6.37793	GO:0001654	M1	1	0	GO Biological Processes	19	eye development	19_GO:0032502 developmental process	-6.37793	9.03333	8.14242	18970	540	35	9	25.7143	7.38764	30219|30222|30292|30304|30500|30603|30625|30636|58073	efnb2a|ccnd1|ndr2|tdgf1|otx1|sox11b|six7|six3b|fzd8a	-3.69594	0	1	0	0	-11.7093	82.4783
1	-6.37793	GO:0150063	M1	1	0	GO Biological Processes	19	visual system development	19_GO:0032502 developmental process	-6.37793	9.03333	8.14242	18970	540	35	9	25.7143	7.38764	30219|30222|30292|30304|30500|30603|30625|30636|58073	efnb2a|ccnd1|ndr2|tdgf1|otx1|sox11b|six7|six3b|fzd8a	-3.69594	0	1	0	0	-11.7093	82.4783
1	-3.89001	GO:0060041	M1	1	0	GO Biological Processes	19	retina development in camera-type eye	19_GO:0032502 developmental process	-3.89001	10.037	6.43	18970	270	35	5	14.2857	5.91485	30292|30304|30500|30603|30625	ndr2|tdgf1|otx1|sox11b|six7	-1.55386	0	1	0	0	-11.7093	82.4783
1	-8.59539	GO:0003002	M1	1	0	GO Biological Processes	19	regionalization	19_GO:0032502 developmental process	-8.59539	13.0602	10.68	18970	415	35	10	28.5714	7.63604	30146|30174|30212|30219|30292|30304|30603|58072|58073|654446	lft2|nog1|gsc|efnb2a|ndr2|tdgf1|sox11b|fzd8b|fzd8a|ripply1	-5.42992	0	2	1	1	-8.59539	232.286
1	-6.78547	GO:0007389	M1	1	0	GO Biological Processes	19	pattern specification process	19_GO:0032502 developmental process	-6.78547	8.4031	8.22423	18970	645	35	10	28.5714	7.63604	30146|30174|30212|30219|30292|30304|30603|58072|58073|654446	lft2|nog1|gsc|efnb2a|ndr2|tdgf1|sox11b|fzd8b|fzd8a|ripply1	-3.99703	0	2	0	0	-8.59539	232.286
1	-6.6982	GO:0046619	M1	1	0	GO Biological Processes	19	lens placode formation involved in camera-type eye formation	19_GO:0032502 developmental process	-6.6982	232.286	26.3129	18970	7	35	3	8.57143	4.73188	30292|30304|58073	ndr2|tdgf1|fzd8a	-3.93324	0	2	0	0	-8.59539	232.286
1	-6.51022	GO:0009953	M1	1	0	GO Biological Processes	19	dorsal/ventral pattern formation	19_GO:0032502 developmental process	-6.51022	21.5364	10.8928	18970	151	35	6	17.1429	6.37049	30174|30212|30292|30304|30603|58072	nog1|gsc|ndr2|tdgf1|sox11b|fzd8b	-3.77314	0	2	0	0	-8.59539	232.286
1	-6.49463	GO:0001743	M1	1	0	GO Biological Processes	19	lens placode formation	19_GO:0032502 developmental process	-6.49463	203.25	24.5989	18970	8	35	3	8.57143	4.73188	30292|30304|58073	ndr2|tdgf1|fzd8a	-3.77314	0	2	0	0	-8.59539	232.286
1	-6.26095	GO:0060900	M1	1	0	GO Biological Processes	19	embryonic camera-type eye formation	19_GO:0032502 developmental process	-6.26095	60.2222	15.2911	18970	36	35	4	11.4286	5.37785	30292|30304|30603|58073	ndr2|tdgf1|sox11b|fzd8a	-3.59745	0	2	0	0	-8.59539	232.286
1	-5.7892	GO:0048382	M1	1	0	GO Biological Processes	19	mesendoderm development	19_GO:0032502 developmental process	-5.7892	125.077	19.2398	18970	13	35	3	8.57143	4.73188	30292|30304|450059	ndr2|tdgf1|osr1	-3.20789	0	2	0	0	-8.59539	232.286
1	-5.68502	GO:0060897	M1	1	0	GO Biological Processes	19	neural plate regionalization	19_GO:0032502 developmental process	-5.68502	116.143	18.529	18970	14	35	3	8.57143	4.73188	30212|30304|58073	gsc|tdgf1|fzd8a	-3.11842	0	2	0	0	-8.59539	232.286
1	-5.58866	GO:0060896	M1	1	0	GO Biological Processes	19	neural plate pattern specification	19_GO:0032502 developmental process	-5.58866	108.4	17.8901	18970	15	35	3	8.57143	4.73188	30212|30304|58073	gsc|tdgf1|fzd8a	-3.0363	0	2	0	0	-8.59539	232.286
1	-5.50907	GO:0007492	M1	1	0	GO Biological Processes	19	endoderm development	19_GO:0032502 developmental process	-5.50907	39.4182	12.267	18970	55	35	4	11.4286	5.37785	30292|30304|450059|558271	ndr2|tdgf1|osr1|fscn1a	-2.98387	0	2	0	0	-8.59539	232.286
1	-5.19705	GO:0030900	M1	1	0	GO Biological Processes	19	forebrain development	19_GO:0032502 developmental process	-5.19705	18.8194	9.22826	18970	144	35	5	14.2857	5.91485	30197|30292|30304|58073|352944	dkk1b|ndr2|tdgf1|fzd8a|cxcl12a	-2.70964	0	2	0	0	-8.59539	232.286
1	-4.64639	GO:0060788	M1	1	0	GO Biological Processes	19	ectodermal placode formation	19_GO:0032502 developmental process	-4.64639	54.2	12.5374	18970	30	35	3	8.57143	4.73188	30292|30304|58073	ndr2|tdgf1|fzd8a	-2.22592	0	2	0	0	-8.59539	232.286
1	-4.45704	GO:0007498	M1	1	0	GO Biological Processes	19	mesoderm development	19_GO:0032502 developmental process	-4.45704	21.4653	8.86602	18970	101	35	4	11.4286	5.37785	30146|30292|30304|450059	lft2|ndr2|tdgf1|osr1	-2.05678	0	2	0	0	-8.59539	232.286
1	-4.44175	GO:0071697	M1	1	0	GO Biological Processes	19	ectodermal placode morphogenesis	19_GO:0032502 developmental process	-4.44175	46.4571	11.5725	18970	35	35	3	8.57143	4.73188	30292|30304|58073	ndr2|tdgf1|fzd8a	-2.05124	0	2	0	0	-8.59539	232.286
1	-4.1707	GO:0071696	M1	1	0	GO Biological Processes	19	ectodermal placode development	19_GO:0032502 developmental process	-4.1707	37.814	10.3903	18970	43	35	3	8.57143	4.73188	30292|30304|58073	ndr2|tdgf1|fzd8a	-1.81718	0	2	0	0	-8.59539	232.286
1	-4.06339	GO:0009952	M1	1	0	GO Biological Processes	19	anterior/posterior pattern specification	19_GO:0032502 developmental process	-4.06339	10.9274	6.76565	18970	248	35	5	14.2857	5.91485	30212|30219|30292|30304|654446	gsc|efnb2a|ndr2|tdgf1|ripply1	-1.71864	0	2	0	0	-8.59539	232.286
1	-3.4	GO:0030903	M1	1	0	GO Biological Processes	19	notochord development	19_GO:0032502 developmental process	-3.4	20.8462	7.55107	18970	78	35	3	8.57143	4.73188	30197|30292|30304	dkk1b|ndr2|tdgf1	-1.09665	0	2	0	0	-8.59539	232.286
1	-3.01121	GO:0001756	M1	1	0	GO Biological Processes	19	somitogenesis	19_GO:0032502 developmental process	-3.01121	15.3396	6.36498	18970	106	35	3	8.57143	4.73188	30219|30304|654446	efnb2a|tdgf1|ripply1	-0.745643	0	2	0	0	-8.59539	232.286
1	-2.90898	GO:0007178	M1	1	0	GO Biological Processes	19	transmembrane receptor protein serine/threonine kinase signaling pathway	19_GO:0023052 signaling	-2.90898	14.1391	6.07611	18970	115	35	3	8.57143	4.73188	30146|30292|30304	lft2|ndr2|tdgf1	-0.657656	0	2	0	0	-8.59539	232.286
1	-2.79498	GO:0035282	M1	1	0	GO Biological Processes	19	segmentation	19_GO:0032502 developmental process	-2.79498	12.9048	5.76425	18970	126	35	3	8.57143	4.73188	30219|30304|654446	efnb2a|tdgf1|ripply1	-0.583769	0	2	0	0	-8.59539	232.286
1	-2.56315	GO:0043009	M1	1	0	GO Biological Processes	19	chordate embryonic development	19_GO:0032502 developmental process	-2.56315	5.10358	4.12349	18970	531	35	5	14.2857	5.91485	30219|30292|30304|558271|654446	efnb2a|ndr2|tdgf1|fscn1a|ripply1	-0.397698	0	2	0	0	-8.59539	232.286
1	-2.5561	GO:0009792	M1	1	0	GO Biological Processes	19	embryo development ending in birth or egg hatching	19_GO:0032502 developmental process	-2.5561	5.08443	4.11219	18970	533	35	5	14.2857	5.91485	30219|30292|30304|558271|654446	efnb2a|ndr2|tdgf1|fscn1a|ripply1	-0.397698	0	2	0	0	-8.59539	232.286
1	-2.55492	GO:0061053	M1	1	0	GO Biological Processes	19	somite development	19_GO:0032502 developmental process	-2.55492	10.6275	5.1405	18970	153	35	3	8.57143	4.73188	30219|30304|654446	efnb2a|tdgf1|ripply1	-0.397698	0	2	0	0	-8.59539	232.286
1	-2.42782	GO:0048729	M1	1	0	GO Biological Processes	19	tissue morphogenesis	19_GO:0032502 developmental process	-2.42782	4.74606	3.90768	18970	571	35	5	14.2857	5.91485	30219|30292|30304|30603|558271	efnb2a|ndr2|tdgf1|sox11b|fscn1a	-0.296169	0	2	0	0	-8.59539	232.286
1	-2.26218	GO:0007167	M1	1	0	GO Biological Processes	19	enzyme-linked receptor protein signaling pathway	19_GO:0023052 signaling	-2.26218	5.58763	3.92538	18970	388	35	4	11.4286	5.37785	30146|30219|30292|30304	lft2|efnb2a|ndr2|tdgf1	-0.182248	0	2	0	0	-8.59539	232.286
1	-2.20478	GO:0048584	M1	1	0	GO Biological Processes	19	positive regulation of response to stimulus	19_GO:0048518 positive regulation of biological process	-2.20478	4.20155	3.55666	18970	645	35	5	14.2857	5.91485	30146|30292|30304|352944|799354	lft2|ndr2|tdgf1|cxcl12a|cxcl12b	-0.147837	0	2	0	0	-8.59539	232.286
1	-2.01758	GO:0003007	M1	1	0	GO Biological Processes	19	heart morphogenesis	19_GO:0032502 developmental process	-2.01758	6.80335	3.88169	18970	239	35	3	8.57143	4.73188	30146|30292|30304	lft2|ndr2|tdgf1	-0.00947824	0	2	0	0	-8.59539	232.286
1	-8.32426	WP215	M1	1	0	WikiPathways	27	Non-canonical Wnt pathway		-8.32426	27.8971	13.534	18970	136	35	7	20	6.76123	30119|30212|30222|30304|30500|58072|58073	frzb|gsc|ccnd1|tdgf1|otx1|fzd8b|fzd8a	-5.28055	0	3	1	1	-8.32426	49.2727
1	-4.51968	GO:0035567	M1	1	0	GO Biological Processes	19	non-canonical Wnt signaling pathway	19_GO:0023052 signaling	-4.51968	49.2727	11.9324	18970	33	35	3	8.57143	4.73188	30119|58072|58073	frzb|fzd8b|fzd8a	-2.10944	0	3	0	0	-8.32426	49.2727
1	-4.28177	dre04310	M1	1	0	KEGG Pathway	24	Wnt signaling pathway		-4.28177	12.1525	7.20246	18970	223	35	5	14.2857	5.91485	30119|30197|30222|58072|58073	frzb|dkk1b|ccnd1|fzd8b|fzd8a	-1.90081	0	3	0	0	-8.32426	49.2727
1	-3.48474	GO:0060070	M1	1	0	GO Biological Processes	19	canonical Wnt signaling pathway	19_GO:0023052 signaling	-3.48474	22.274	7.82956	18970	73	35	3	8.57143	4.73188	30119|58072|58073	frzb|fzd8b|fzd8a	-1.17342	0	3	0	0	-8.32426	49.2727
1	-2.44049	GO:0016055	M1	1	0	GO Biological Processes	19	Wnt signaling pathway	19_GO:0023052 signaling	-2.44049	9.67857	4.85763	18970	168	35	3	8.57143	4.73188	30119|58072|58073	frzb|fzd8b|fzd8a	-0.299865	0	3	0	0	-8.32426	49.2727
1	-2.42607	GO:0198738	M1	1	0	GO Biological Processes	19	cell-cell signaling by wnt	19_GO:0023052 signaling	-2.42607	9.56471	4.8226	18970	170	35	3	8.57143	4.73188	30119|58072|58073	frzb|fzd8b|fzd8a	-0.296169	0	3	0	0	-8.32426	49.2727
1	-2.37017	GO:1905114	M1	1	0	GO Biological Processes	19	cell surface receptor signaling pathway involved in cell-cell signaling	19_GO:0023052 signaling	-2.37017	9.13483	4.68809	18970	178	35	3	8.57143	4.73188	30119|58072|58073	frzb|fzd8b|fzd8a	-0.264266	0	3	0	0	-8.32426	49.2727
1	-6.02699	GO:0050926	M1	1	0	GO Biological Processes	19	regulation of positive chemotaxis	19_GO:0040011 locomotion	-6.02699	147.818	20.9407	18970	11	35	3	8.57143	4.73188	30304|352944|799354	tdgf1|cxcl12a|cxcl12b	-3.41463	0	4	1	1	-6.02699	147.818
1	-6.02699	GO:0050927	M1	1	0	GO Biological Processes	19	positive regulation of positive chemotaxis	19_GO:0040011 locomotion	-6.02699	147.818	20.9407	18970	11	35	3	8.57143	4.73188	30304|352944|799354	tdgf1|cxcl12a|cxcl12b	-3.41463	0	4	0	0	-6.02699	147.818
1	-6.02699	GO:0050930	M1	1	0	GO Biological Processes	19	induction of positive chemotaxis	19_GO:0040011 locomotion	-6.02699	147.818	20.9407	18970	11	35	3	8.57143	4.73188	30304|352944|799354	tdgf1|cxcl12a|cxcl12b	-3.41463	0	4	0	0	-6.02699	147.818
1	-6.00181	GO:0035295	M1	1	0	GO Biological Processes	19	tube development	19_GO:0032502 developmental process	-6.00181	6.90446	7.2641	18970	785	35	10	28.5714	7.63604	30197|30212|30219|30292|30304|30500|450059|497617|558271|799354	dkk1b|gsc|efnb2a|ndr2|tdgf1|otx1|osr1|ism1|fscn1a|cxcl12b	-3.40526	0	4	0	0	-6.02699	147.818
1	-5.50996	GO:0001667	M1	1	0	GO Biological Processes	19	ameboidal-type cell migration	19_GO:0009987 cellular process	-5.50996	14.5179	8.74986	18970	224	35	6	17.1429	6.37049	30197|30219|352944|558271|570638|799354	dkk1b|efnb2a|cxcl12a|fscn1a|apoc1|cxcl12b	-2.98387	0	4	0	0	-6.02699	147.818
1	-5.33663	GO:0050921	M1	1	0	GO Biological Processes	19	positive regulation of chemotaxis	19_GO:0040011 locomotion	-5.33663	90.3333	16.3022	18970	18	35	3	8.57143	4.73188	30304|352944|799354	tdgf1|cxcl12a|cxcl12b	-2.82439	0	4	0	0	-6.02699	147.818
1	-5.31665	GO:0007369	M1	1	0	GO Biological Processes	19	gastrulation	19_GO:0032502 developmental process	-5.31665	13.438	8.37214	18970	242	35	6	17.1429	6.37049	30197|30292|30304|352944|570638|799354	dkk1b|ndr2|tdgf1|cxcl12a|apoc1|cxcl12b	-2.817	0	4	0	0	-6.02699	147.818
1	-5.16421	GO:0050920	M1	1	0	GO Biological Processes	19	regulation of chemotaxis	19_GO:0040011 locomotion	-5.16421	32.3582	11.0547	18970	67	35	4	11.4286	5.37785	30219|30304|352944|799354	efnb2a|tdgf1|cxcl12a|cxcl12b	-2.68869	0	4	0	0	-6.02699	147.818
1	-4.96016	GO:0016477	M1	1	0	GO Biological Processes	19	cell migration	19_GO:0009987 cellular process	-4.96016	7.19071	6.64208	18970	603	35	8	22.8571	7.09782	30197|30219|30304|352944|553414|558271|570638|799354	dkk1b|efnb2a|tdgf1|cxcl12a|rnd1b|fscn1a|apoc1|cxcl12b	-2.50751	0	4	0	0	-6.02699	147.818
1	-4.83557	GO:0042074	M1	1	0	GO Biological Processes	19	cell migration involved in gastrulation	19_GO:0032502 developmental process	-4.83557	26.7654	9.99077	18970	81	35	4	11.4286	5.37785	30197|352944|570638|799354	dkk1b|cxcl12a|apoc1|cxcl12b	-2.39392	0	4	0	0	-6.02699	147.818
1	-4.72908	GO:0048870	M1	1	0	GO Biological Processes	19	cell motility	19_GO:0009987 cellular process	-4.72908	6.68105	6.3314	18970	649	35	8	22.8571	7.09782	30197|30219|30304|352944|553414|558271|570638|799354	dkk1b|efnb2a|tdgf1|cxcl12a|rnd1b|fscn1a|apoc1|cxcl12b	-2.29815	0	4	0	0	-6.02699	147.818
1	-4.20156	GO:0031290	M1	1	0	GO Biological Processes	19	retinal ganglion cell axon guidance	19_GO:0040011 locomotion	-4.20156	38.7143	10.5197	18970	42	35	3	8.57143	4.73188	30292|352944|799354	ndr2|cxcl12a|cxcl12b	-1.82994	0	4	0	0	-6.02699	147.818
1	-4.1707	GO:0032103	M1	1	0	GO Biological Processes	19	positive regulation of response to external stimulus	19_GO:0048518 positive regulation of biological process	-4.1707	37.814	10.3903	18970	43	35	3	8.57143	4.73188	30304|352944|799354	tdgf1|cxcl12a|cxcl12b	-1.81718	0	4	0	0	-6.02699	147.818
1	-3.86013	GO:0040012	M1	1	0	GO Biological Processes	19	regulation of locomotion	19_GO:0040011 locomotion	-3.86013	9.89051	6.37311	18970	274	35	5	14.2857	5.91485	30197|30219|30304|352944|799354	dkk1b|efnb2a|tdgf1|cxcl12a|cxcl12b	-1.53242	0	4	0	0	-6.02699	147.818
1	-3.51799	GO:0001944	M1	1	0	GO Biological Processes	19	vasculature development	19_GO:0032502 developmental process	-3.51799	6.389	5.29862	18970	509	35	6	17.1429	6.37049	30219|30304|352944|450059|497617|799354	efnb2a|tdgf1|cxcl12a|osr1|ism1|cxcl12b	-1.19855	0	4	0	0	-6.02699	147.818
1	-3.28097	GO:0032101	M1	1	0	GO Biological Processes	19	regulation of response to external stimulus	19_GO:0050896 response to stimulus	-3.28097	10.6275	5.9438	18970	204	35	4	11.4286	5.37785	30219|30304|352944|799354	efnb2a|tdgf1|cxcl12a|cxcl12b	-0.993131	0	4	0	0	-6.02699	147.818
1	-2.99704	GO:0001568	M1	1	0	GO Biological Processes	19	blood vessel development	19_GO:0032502 developmental process	-2.99704	6.40662	4.83485	18970	423	35	5	14.2857	5.91485	30219|30304|450059|497617|799354	efnb2a|tdgf1|osr1|ism1|cxcl12b	-0.738658	0	4	0	0	-6.02699	147.818
1	-2.86623	GO:0040017	M1	1	0	GO Biological Processes	19	positive regulation of locomotion	19_GO:0040011 locomotion	-2.86623	13.6639	5.95794	18970	119	35	3	8.57143	4.73188	30304|352944|799354	tdgf1|cxcl12a|cxcl12b	-0.628699	0	4	0	0	-6.02699	147.818
1	-2.82827	GO:0007411	M1	1	0	GO Biological Processes	19	axon guidance	19_GO:0040011 locomotion	-2.82827	8.02963	5.00169	18970	270	35	4	11.4286	5.37785	30219|30292|352944|799354	efnb2a|ndr2|cxcl12a|cxcl12b	-0.604737	0	4	0	0	-6.02699	147.818
1	-2.82238	GO:0097485	M1	1	0	GO Biological Processes	19	neuron projection guidance	19_GO:0040011 locomotion	-2.82238	8	4.98996	18970	271	35	4	11.4286	5.37785	30219|30292|352944|799354	efnb2a|ndr2|cxcl12a|cxcl12b	-0.604737	0	4	0	0	-6.02699	147.818
1	-2.76579	GO:0048666	M1	1	0	GO Biological Processes	19	neuron development	19_GO:0032502 developmental process	-2.76579	4.58674	4.18489	18970	709	35	6	17.1429	6.37049	30219|30292|30603|30625|352944|799354	efnb2a|ndr2|sox11b|six7|cxcl12a|cxcl12b	-0.573335	0	4	0	0	-6.02699	147.818
1	-2.33346	GO:0035239	M1	1	0	GO Biological Processes	19	tube morphogenesis	19_GO:0032502 developmental process	-2.33346	4.50915	3.75855	18970	601	35	5	14.2857	5.91485	30219|30292|30304|497617|799354	efnb2a|ndr2|tdgf1|ism1|cxcl12b	-0.235687	0	4	0	0	-6.02699	147.818
1	-2.24655	GO:0007409	M1	1	0	GO Biological Processes	19	axonogenesis	19_GO:0032502 developmental process	-2.24655	5.53061	3.89694	18970	392	35	4	11.4286	5.37785	30219|30292|352944|799354	efnb2a|ndr2|cxcl12a|cxcl12b	-0.172083	0	4	0	0	-6.02699	147.818
1	-2.2311	GO:0006935	M1	1	0	GO Biological Processes	19	chemotaxis	19_GO:0040011 locomotion	-2.2311	5.47475	3.8689	18970	396	35	4	11.4286	5.37785	30219|30292|352944|799354	efnb2a|ndr2|cxcl12a|cxcl12b	-0.16966	0	4	0	0	-6.02699	147.818
1	-2.2311	GO:0042330	M1	1	0	GO Biological Processes	19	taxis	19_GO:0040011 locomotion	-2.2311	5.47475	3.8689	18970	396	35	4	11.4286	5.37785	30219|30292|352944|799354	efnb2a|ndr2|cxcl12a|cxcl12b	-0.16966	0	4	0	0	-6.02699	147.818
1	-2.18212	GO:0040011	M1	1	0	GO Biological Processes	19	locomotion	19_GO:0040011 locomotion	-2.18212	5.30073	3.78031	18970	409	35	4	11.4286	5.37785	30219|30292|352944|799354	efnb2a|ndr2|cxcl12a|cxcl12b	-0.134042	0	4	0	0	-6.02699	147.818
1	-2.15649	GO:0061564	M1	1	0	GO Biological Processes	19	axon development	19_GO:0032502 developmental process	-2.15649	5.21154	3.73415	18970	416	35	4	11.4286	5.37785	30219|30292|352944|799354	efnb2a|ndr2|cxcl12a|cxcl12b	-0.112772	0	4	0	0	-6.02699	147.818
1	-2.14206	GO:0048667	M1	1	0	GO Biological Processes	19	cell morphogenesis involved in neuron differentiation	19_GO:0032502 developmental process	-2.14206	5.1619	3.70824	18970	420	35	4	11.4286	5.37785	30219|30292|352944|799354	efnb2a|ndr2|cxcl12a|cxcl12b	-0.102667	0	4	0	0	-6.02699	147.818
1	-2.05203	GO:0048812	M1	1	0	GO Biological Processes	19	neuron projection morphogenesis	19_GO:0032502 developmental process	-2.05203	4.86099	3.5475	18970	446	35	4	11.4286	5.37785	30219|30292|352944|799354	efnb2a|ndr2|cxcl12a|cxcl12b	-0.0302794	0	4	0	0	-6.02699	147.818
1	-2.04869	GO:0120039	M1	1	0	GO Biological Processes	19	plasma membrane bounded cell projection morphogenesis	19_GO:0032502 developmental process	-2.04869	4.85011	3.54156	18970	447	35	4	11.4286	5.37785	30219|30292|352944|799354	efnb2a|ndr2|cxcl12a|cxcl12b	-0.0302794	0	4	0	0	-6.02699	147.818
1	-2.03542	GO:0048858	M1	1	0	GO Biological Processes	19	cell projection morphogenesis	19_GO:0032502 developmental process	-2.03542	4.8071	3.51801	18970	451	35	4	11.4286	5.37785	30219|30292|352944|799354	efnb2a|ndr2|cxcl12a|cxcl12b	-0.0210859	0	4	0	0	-6.02699	147.818
1	-2.01577	GO:0032990	M1	1	0	GO Biological Processes	19	cell part morphogenesis	19_GO:0032502 developmental process	-2.01577	4.74398	3.48319	18970	457	35	4	11.4286	5.37785	30219|30292|352944|799354	efnb2a|ndr2|cxcl12a|cxcl12b	-0.00947824	0	4	0	0	-6.02699	147.818
1	-4.97436	GO:0090092	M1	1	0	GO Biological Processes	19	regulation of transmembrane receptor protein serine/threonine kinase signaling pathway	19_GO:0023052 signaling	-4.97436	16.9375	8.70381	18970	160	35	5	14.2857	5.91485	30146|30174|30292|450059|558271	lft2|nog1|ndr2|osr1|fscn1a	-2.51043	0	5	1	1	-4.97436	16.9375
1	-2.09424	GO:0048863	M1	1	0	GO Biological Processes	19	stem cell differentiation	19_GO:0032502 developmental process	-2.09424	7.25893	4.05129	18970	224	35	3	8.57143	4.73188	450059|558271|560341	osr1|fscn1a|mych	-0.0591232	0	5	0	0	-4.97436	16.9375
1	-3.30551	GO:0048585	M1	1	0	GO Biological Processes	19	negative regulation of response to stimulus	19_GO:0048519 negative regulation of biological process	-3.30551	5.82796	4.97684	18970	558	35	6	17.1429	6.37049	30119|30174|30197|30603|352944|541345	frzb|nog1|dkk1b|sox11b|cxcl12a|tcima	-1.00999	0	6	1	1	-3.30551	5.92998
1	-2.84791	GO:0009968	M1	1	0	GO Biological Processes	19	negative regulation of signal transduction	19_GO:0048519 negative regulation of biological process	-2.84791	5.92998	4.58657	18970	457	35	5	14.2857	5.91485	30119|30174|30197|30603|541345	frzb|nog1|dkk1b|sox11b|tcima	-0.617105	0	6	0	0	-3.30551	5.92998
1	-2.78204	GO:0010648	M1	1	0	GO Biological Processes	19	negative regulation of cell communication	19_GO:0048519 negative regulation of biological process	-2.78204	5.72939	4.47825	18970	473	35	5	14.2857	5.91485	30119|30174|30197|30603|541345	frzb|nog1|dkk1b|sox11b|tcima	-0.583424	0	6	0	0	-3.30551	5.92998
1	-2.78204	GO:0023057	M1	1	0	GO Biological Processes	19	negative regulation of signaling	19_GO:0048519 negative regulation of biological process	-2.78204	5.72939	4.47825	18970	473	35	5	14.2857	5.91485	30119|30174|30197|30603|541345	frzb|nog1|dkk1b|sox11b|tcima	-0.583424	0	6	0	0	-3.30551	5.92998
1	-3.08585	GO:0000122	M1	1	0	GO Biological Processes	19	negative regulation of transcription by RNA polymerase II	19_GO:0048519 negative regulation of biological process	-3.08585	9.42609	5.5275	18970	230	35	4	11.4286	5.37785	30222|30603|450059|654446	ccnd1|sox11b|osr1|ripply1	-0.805971	0	7	1	1	-3.08585	9.42609
1	-2.377	GO:0045892	M1	1	0	GO Biological Processes	19	negative regulation of DNA-templated transcription	19_GO:0048519 negative regulation of biological process	-2.377	6.02222	4.13616	18970	360	35	4	11.4286	5.37785	30222|30603|450059|654446	ccnd1|sox11b|osr1|ripply1	-0.264266	0	7	0	0	-3.08585	9.42609
1	-2.37272	GO:1902679	M1	1	0	GO Biological Processes	19	negative regulation of RNA biosynthetic process	19_GO:0048519 negative regulation of biological process	-2.37272	6.00554	4.12826	18970	361	35	4	11.4286	5.37785	30222|30603|450059|654446	ccnd1|sox11b|osr1|ripply1	-0.264266	0	7	0	0	-3.08585	9.42609
1	-2.37272	GO:1903507	M1	1	0	GO Biological Processes	19	negative regulation of nucleic acid-templated transcription	19_GO:0048519 negative regulation of biological process	-2.37272	6.00554	4.12826	18970	361	35	4	11.4286	5.37785	30222|30603|450059|654446	ccnd1|sox11b|osr1|ripply1	-0.264266	0	7	0	0	-3.08585	9.42609
1	-2.24267	GO:0051253	M1	1	0	GO Biological Processes	19	negative regulation of RNA metabolic process	19_GO:0048519 negative regulation of biological process	-2.24267	5.51654	3.88989	18970	393	35	4	11.4286	5.37785	30222|30603|450059|654446	ccnd1|sox11b|osr1|ripply1	-0.172083	0	7	0	0	-3.08585	9.42609
1	-2.06548	GO:0045934	M1	1	0	GO Biological Processes	19	negative regulation of nucleobase-containing compound metabolic process	19_GO:0048519 negative regulation of biological process	-2.06548	4.90498	3.5714	18970	442	35	4	11.4286	5.37785	30222|30603|450059|654446	ccnd1|sox11b|osr1|ripply1	-0.034597	0	7	0	0	-3.08585	9.42609
1	-3.07883	GO:0060485	M1	1	0	GO Biological Processes	19	mesenchyme development	19_GO:0032502 developmental process	-3.07883	9.38528	5.51282	18970	231	35	4	11.4286	5.37785	30197|30304|558271|560341	dkk1b|tdgf1|fscn1a|mych	-0.805971	0	8	1	1	-3.07883	10.037
1	-2.87629	GO:0048732	M1	1	0	GO Biological Processes	19	gland development	19_GO:0032502 developmental process	-2.87629	8.27481	5.09779	18970	262	35	4	11.4286	5.37785	30197|30304|65238|558271	dkk1b|tdgf1|klf17|fscn1a	-0.631913	0	8	0	0	-3.07883	10.037
1	-2.48489	GO:0001889	M1	1	0	GO Biological Processes	19	liver development	19_GO:0032502 developmental process	-2.48489	10.037	4.96633	18970	162	35	3	8.57143	4.73188	30197|30304|558271	dkk1b|tdgf1|fscn1a	-0.333267	0	8	0	0	-3.07883	10.037
1	-2.4551	GO:0061008	M1	1	0	GO Biological Processes	19	hepaticobiliary system development	19_GO:0032502 developmental process	-2.4551	9.79518	4.89325	18970	166	35	3	8.57143	4.73188	30197|30304|558271	dkk1b|tdgf1|fscn1a	-0.309008	0	8	0	0	-3.07883	10.037
1	-2.70017	GO:0042246	M1	1	0	GO Biological Processes	19	tissue regeneration	19_GO:0040007 growth	-2.70017	11.9559	5.51276	18970	136	35	3	8.57143	4.73188	30197|30636|352944	dkk1b|six3b|cxcl12a	-0.513785	0	9	1	1	-2.70017	11.9559
1	-2.6771	GO:0040007	M1	1	0	GO Biological Processes	19	growth	19_GO:0040007 growth	-2.6771	7.29966	4.70449	18970	297	35	4	11.4286	5.37785	30197|30636|266987|352944	dkk1b|six3b|cbsb|cxcl12a	-0.502614	0	9	0	0	-2.70017	11.9559
1	-2.6771	GO:0048589	M1	1	0	GO Biological Processes	19	developmental growth	19_GO:0040007 growth	-2.6771	7.29966	4.70449	18970	297	35	4	11.4286	5.37785	30197|30636|266987|352944	dkk1b|six3b|cbsb|cxcl12a	-0.502614	0	9	0	0	-2.70017	11.9559
1	-2.26614	GO:0031099	M1	1	0	GO Biological Processes	19	regeneration	19_GO:0032502 developmental process	-2.26614	8.38144	4.44288	18970	194	35	3	8.57143	4.73188	30197|30636|352944	dkk1b|six3b|cxcl12a	-0.182248	0	9	0	0	-2.70017	11.9559
1	-2.36846	GO:0022603	M1	1	0	GO Biological Processes	19	regulation of anatomical structure morphogenesis	19_GO:0032502 developmental process	-2.36846	5.98895	4.12038	18970	362	35	4	11.4286	5.37785	30603|352944|497617|553414	sox11b|cxcl12a|ism1|rnd1b	-0.264266	0	10	1	1	-2.36846	5.98895
1	-2.19918	GO:0042592	M1	1	0	GO Biological Processes	19	homeostatic process	19_GO:0065007 biological regulation	-2.19918	4.18856	3.54791	18970	647	35	5	14.2857	5.91485	30222|65238|352944|497617|799354	ccnd1|klf17|cxcl12a|ism1|cxcl12b	-0.146695	0	10	0	0	-2.36846	5.98895
1	-2.33001	GO:0048839	M1	1	0	GO Biological Processes	19	inner ear development	19_GO:0032502 developmental process	-2.33001	8.83696	4.59264	18970	184	35	3	8.57143	4.73188	30212|30292|30500	gsc|ndr2|otx1	-0.235687	0	11	1	1	-2.33001	8.83696
1	-2.31694	GO:0043583	M1	1	0	GO Biological Processes	19	ear development	19_GO:0032502 developmental process	-2.31694	8.74194	4.56179	18970	186	35	3	8.57143	4.73188	30212|30292|30500	gsc|ndr2|otx1	-0.227468	0	11	0	0	-2.33001	8.83696
1	-2.05873	GO:0045595	M1	1	0	GO Biological Processes	19	regulation of cell differentiation	19_GO:0032502 developmental process	-2.05873	4.88288	3.55941	18970	444	35	4	11.4286	5.37785	30174|30212|352944|450059	nog1|gsc|cxcl12a|osr1	-0.0320521	0	12	1	1	-2.05873	4.88288
