## Supplementary material for "Ripply1 and Gsc collectively suppress anterior endoderm differentiation from prechordal plate progenitors": DataS5

### Sheet: DataS5
_MEMBER_MyList	_LogP_MyList	GO	_PATTERN_	_RANK_	GiniIndex	Category	CategoryID	Description	PARENT_GO	LogP	Enrichment	Z-score	#TotalGeneInLibrary	#GeneInGO	#GeneInHitList	#GeneInGOAndHitList	%InGO	STDV %InGO	GeneID	Hits	Log(q-value)	EvidenceCutoff	GROUP_ID	FirstInGroupByEnrichment	FirstInGroupByLogP	BestLogPInGroup	BestEnrichmentInGroup	URL
1	-8.91579	GO:0007389	M1	1	0	GO Biological Processes	19	pattern specification process	19_GO:0032502 developmental process	-8.91579	6.24981	8.8278	18970	645	80	17	21.25	4.57362	30131|30260|30283|30291|30482|30524|30542|30544|30584|64807|116990|324261|368201|562092|767737|793949|798281	dla|noto|wnt11|cdh2|gata5|foxd5|foxb1a|sox17|bmp7a|vox|sox32|sp5l|ved|vgll4l|foxj1a|tmsb4x|cdx4	-4.87207	0	1	1	1	-8.91579	37.4408
1	-5.02354	GO:0003002	M1	1	0	GO Biological Processes	19	regionalization	19_GO:0032502 developmental process	-5.02354	5.71386	6.3186	18970	415	80	10	12.5	3.69755	30260|30291|30482|30524|30542|30584|64807|324261|368201|798281	noto|cdh2|gata5|foxd5|foxb1a|bmp7a|vox|sp5l|ved|cdx4	-2.30204	0	1	0	0	-8.91579	37.4408
1	-4.33864	GO:0061053	M1	1	0	GO Biological Processes	19	somite development	19_GO:0032502 developmental process	-4.33864	9.29902	6.70731	18970	153	80	6	7.5	2.9448	30260|30291|30524|30542|140747|798281	noto|cdh2|foxd5|foxb1a|cxcr4a|cdx4	-1.74208	0	1	0	0	-8.91579	37.4408
1	-4.17616	GO:0033504	M1	1	0	GO Biological Processes	19	floor plate development	19_GO:0032502 developmental process	-4.17616	37.4408	10.3419	18970	19	80	3	3.75	2.12408	30131|30260|30542	dla|noto|foxb1a	-1.63474	0	1	0	0	-8.91579	37.4408
1	-4.06862	GO:0001756	M1	1	0	GO Biological Processes	19	somitogenesis	19_GO:0032502 developmental process	-4.06862	11.1851	6.84312	18970	106	80	5	6.25	2.70633	30260|30291|30524|30542|798281	noto|cdh2|foxd5|foxb1a|cdx4	-1.56898	0	1	0	0	-8.91579	37.4408
1	-4.01114	GO:0021915	M1	1	0	GO Biological Processes	19	neural tube development	19_GO:0032502 developmental process	-4.01114	10.8773	6.73008	18970	109	80	5	6.25	2.70633	30131|30260|30291|30542|798281	dla|noto|cdh2|foxb1a|cdx4	-1.54305	0	1	0	0	-8.91579	37.4408
1	-3.71512	GO:0035282	M1	1	0	GO Biological Processes	19	segmentation	19_GO:0032502 developmental process	-3.71512	9.40972	6.16356	18970	126	80	5	6.25	2.70633	30260|30291|30524|30542|798281	noto|cdh2|foxd5|foxb1a|cdx4	-1.30488	0	1	0	0	-8.91579	37.4408
1	-3.44638	GO:0030900	M1	1	0	GO Biological Processes	19	forebrain development	19_GO:0032502 developmental process	-3.44638	8.23351	5.67025	18970	144	80	5	6.25	2.70633	30131|30260|30452|30542|323919	dla|noto|etv5b|foxb1a|alcamb	-1.09286	0	1	0	0	-8.91579	37.4408
1	-3.40743	GO:0043009	M1	1	0	GO Biological Processes	19	chordate embryonic development	19_GO:0032502 developmental process	-3.40743	4.01907	4.59201	18970	531	80	9	11.25	3.53277	30131|30260|30283|30291|30524|30542|140747|562092|798281	dla|noto|wnt11|cdh2|foxd5|foxb1a|cxcr4a|vgll4l|cdx4	-1.07972	0	1	0	0	-8.91579	37.4408
1	-3.39557	GO:0009792	M1	1	0	GO Biological Processes	19	embryo development ending in birth or egg hatching	19_GO:0032502 developmental process	-3.39557	4.00399	4.57792	18970	533	80	9	11.25	3.53277	30131|30260|30283|30291|30524|30542|140747|562092|798281	dla|noto|wnt11|cdh2|foxd5|foxb1a|cxcr4a|vgll4l|cdx4	-1.07613	0	1	0	0	-8.91579	37.4408
1	-3.33121	GO:0030901	M1	1	0	GO Biological Processes	19	midbrain development	19_GO:0032502 developmental process	-3.33121	19.7604	7.33202	18970	36	80	3	3.75	2.12408	30131|30291|30542	dla|cdh2|foxb1a	-1.02786	0	1	0	0	-8.91579	37.4408
1	-3.30062	GO:0021536	M1	1	0	GO Biological Processes	19	diencephalon development	19_GO:0032502 developmental process	-3.30062	10.9023	6.02437	18970	87	80	4	5	2.4367	30131|30260|30452|30542	dla|noto|etv5b|foxb1a	-1.00509	0	1	0	0	-8.91579	37.4408
1	-3.20087	GO:0009952	M1	1	0	GO Biological Processes	19	anterior/posterior pattern specification	19_GO:0032502 developmental process	-3.20087	5.7369	4.88646	18970	248	80	6	7.5	2.9448	30260|30291|30524|30542|324261|798281	noto|cdh2|foxd5|foxb1a|sp5l|cdx4	-0.928006	0	1	0	0	-8.91579	37.4408
1	-2.50898	GO:0009880	M1	1	0	GO Biological Processes	19	embryonic pattern specification	19_GO:0032502 developmental process	-2.50898	10.3098	5.04165	18970	69	80	3	3.75	2.12408	30131|30260|30524	dla|noto|foxd5	-0.414651	0	1	0	0	-8.91579	37.4408
1	-2.35879	GO:0030903	M1	1	0	GO Biological Processes	19	notochord development	19_GO:0032502 developmental process	-2.35879	9.12019	4.67655	18970	78	80	3	3.75	2.12408	30131|30260|324261	dla|noto|sp5l	-0.292797	0	1	0	0	-8.91579	37.4408
1	-7.64438	GO:0036342	M1	1	0	GO Biological Processes	19	post-anal tail morphogenesis	19_GO:0032502 developmental process	-7.64438	56.4583	16.5476	18970	21	80	5	6.25	2.70633	30291|30584|324261|368201|798281	cdh2|bmp7a|sp5l|ved|cdx4	-3.90169	0	2	1	1	-7.64438	56.4583
1	-7.18547	GO:0007417	M1	1	0	GO Biological Processes	19	central nervous system development	19_GO:0032502 developmental process	-7.18547	5.12011	7.44539	18970	741	80	16	20	4.47214	30131|30260|30291|30452|30542|30584|140747|323919|324261|368201|406407|406504|556148|561050|767737|100150939	dla|noto|cdh2|etv5b|foxb1a|bmp7a|cxcr4a|alcamb|sp5l|ved|marcksl1a|marcksl1b|prickle1b|ackr3b|foxj1a|nes	-3.74381	0	2	0	0	-7.64438	56.4583
1	-5.68692	GO:0007420	M1	1	0	GO Biological Processes	19	brain development	19_GO:0032502 developmental process	-5.68692	5.3892	6.65656	18970	528	80	12	15	3.99218	30131|30260|30291|30452|30542|30584|140747|323919|324261|556148|561050|100150939	dla|noto|cdh2|etv5b|foxb1a|bmp7a|cxcr4a|alcamb|sp5l|prickle1b|ackr3b|nes	-2.75715	0	2	0	0	-7.64438	56.4583
1	-5.46376	GO:0060322	M1	1	0	GO Biological Processes	19	head development	19_GO:0032502 developmental process	-5.46376	5.12703	6.42169	18970	555	80	12	15	3.99218	30131|30260|30291|30452|30542|30584|140747|323919|324261|556148|561050|100150939	dla|noto|cdh2|etv5b|foxb1a|bmp7a|cxcr4a|alcamb|sp5l|prickle1b|ackr3b|nes	-2.59614	0	2	0	0	-7.64438	56.4583
1	-3.75675	GO:0048857	M1	1	0	GO Biological Processes	19	neural nucleus development	19_GO:0032502 developmental process	-3.75675	27.3606	8.753	18970	26	80	3	3.75	2.12408	30584|556148|561050	bmp7a|prickle1b|ackr3b	-1.33629	0	2	0	0	-7.64438	56.4583
1	-3.16374	GO:0001764	M1	1	0	GO Biological Processes	19	neuron migration	19_GO:0032502 developmental process	-3.16374	17.3506	6.82045	18970	41	80	3	3.75	2.12408	30291|556148|561050	cdh2|prickle1b|ackr3b	-0.898172	0	2	0	0	-7.64438	56.4583
1	-2.6044	GO:0030902	M1	1	0	GO Biological Processes	19	hindbrain development	19_GO:0032502 developmental process	-2.6044	7.07836	4.59511	18970	134	80	4	5	2.4367	30291|30584|324261|556148	cdh2|bmp7a|sp5l|prickle1b	-0.475215	0	2	0	0	-7.64438	56.4583
1	-7.28306	GO:0048598	M1	1	0	GO Biological Processes	19	embryonic morphogenesis	19_GO:0032502 developmental process	-7.28306	5.20439	7.53345	18970	729	80	16	20	4.47214	30260|30283|30291|30482|30584|81584|116990|140747|324261|406454|562092|572527|767737|793949|795398|798281	noto|wnt11|cdh2|gata5|bmp7a|cldne|sox32|cxcr4a|sp5l|epcam|vgll4l|sall4|foxj1a|tmsb4x|ybx1|cdx4	-3.74381	0	3	1	1	-7.28306	9.9493
1	-6.71246	GO:0035239	M1	1	0	GO Biological Processes	19	tube morphogenesis	19_GO:0032502 developmental process	-6.71246	5.52371	7.33399	18970	601	80	14	17.5	4.24816	30131|30260|30283|30291|30482|30544|30584|116990|140747|353224|561050|767737|793949|798281	dla|noto|wnt11|cdh2|gata5|sox17|bmp7a|sox32|cxcr4a|nrarpa|ackr3b|foxj1a|tmsb4x|cdx4	-3.36771	0	3	0	0	-7.28306	9.9493
1	-6.48132	GO:0048568	M1	1	0	GO Biological Processes	19	embryonic organ development	19_GO:0032502 developmental process	-6.48132	5.28623	7.10858	18970	628	80	14	17.5	4.24816	30131|30260|30283|30291|30482|30544|30584|116990|140747|324261|562092|767737|793949|100150939	dla|noto|wnt11|cdh2|gata5|sox17|bmp7a|sox32|cxcr4a|sp5l|vgll4l|foxj1a|tmsb4x|nes	-3.21576	0	3	0	0	-7.28306	9.9493
1	-6.08959	GO:0007369	M1	1	0	GO Biological Processes	19	gastrulation	19_GO:0032502 developmental process	-6.08959	8.8187	7.96614	18970	242	80	9	11.25	3.53277	30260|30283|30291|30482|81584|116990|140747|324261|406454	noto|wnt11|cdh2|gata5|cldne|sox32|cxcr4a|sp5l|epcam	-3.03014	0	3	0	0	-7.28306	9.9493
1	-6.07385	GO:0035295	M1	1	0	GO Biological Processes	19	tube development	19_GO:0032502 developmental process	-6.07385	4.53105	6.57557	18970	785	80	15	18.75	4.36383	30131|30260|30283|30291|30482|30542|30544|30584|116990|140747|353224|561050|767737|793949|798281	dla|noto|wnt11|cdh2|gata5|foxb1a|sox17|bmp7a|sox32|cxcr4a|nrarpa|ackr3b|foxj1a|tmsb4x|cdx4	-3.03014	0	3	0	0	-7.28306	9.9493
1	-5.33756	GO:0048729	M1	1	0	GO Biological Processes	19	tissue morphogenesis	19_GO:0032502 developmental process	-5.33756	4.98336	6.28959	18970	571	80	12	15	3.99218	30260|30283|30291|30482|30584|81584|116990|324261|353224|406454|767737|793949	noto|wnt11|cdh2|gata5|bmp7a|cldne|sox32|sp5l|nrarpa|epcam|foxj1a|tmsb4x	-2.50733	0	3	0	0	-7.28306	9.9493
1	-5.24385	GO:0002009	M1	1	0	GO Biological Processes	19	morphogenesis of an epithelium	19_GO:0032502 developmental process	-5.24385	5.3892	6.36558	18970	484	80	11	13.75	3.85022	30260|30283|30291|30482|30584|81584|116990|353224|406454|767737|793949	noto|wnt11|cdh2|gata5|bmp7a|cldne|sox32|nrarpa|epcam|foxj1a|tmsb4x	-2.45541	0	3	0	0	-7.28306	9.9493
1	-5.09062	GO:0035050	M1	1	0	GO Biological Processes	19	embryonic heart tube development	19_GO:0032502 developmental process	-5.09062	9.65044	7.41648	18970	172	80	7	8.75	3.15919	30260|30283|30482|30584|116990|767737|793949	noto|wnt11|gata5|bmp7a|sox32|foxj1a|tmsb4x	-2.32566	0	3	0	0	-7.28306	9.9493
1	-4.63767	GO:0061371	M1	1	0	GO Biological Processes	19	determination of heart left/right asymmetry	19_GO:0032502 developmental process	-4.63767	8.2172	6.71099	18970	202	80	7	8.75	3.15919	30260|30283|30544|30584|562092|767737|793949	noto|wnt11|sox17|bmp7a|vgll4l|foxj1a|tmsb4x	-1.95569	0	3	0	0	-7.28306	9.9493
1	-4.5603	GO:0007507	M1	1	0	GO Biological Processes	19	heart development	19_GO:0032502 developmental process	-4.5603	4.55214	5.61882	18970	573	80	11	13.75	3.85022	30260|30283|30291|30415|30482|30544|30584|116990|562092|767737|793949	noto|wnt11|cdh2|jupa|gata5|sox17|bmp7a|sox32|vgll4l|foxj1a|tmsb4x	-1.89679	0	3	0	0	-7.28306	9.9493
1	-4.54039	GO:0007368	M1	1	0	GO Biological Processes	19	determination of left/right symmetry	19_GO:0032502 developmental process	-4.54039	6.58681	6.21726	18970	288	80	8	10	3.3541	30260|30283|30544|30584|116990|562092|767737|793949	noto|wnt11|sox17|bmp7a|sox32|vgll4l|foxj1a|tmsb4x	-1.89462	0	3	0	0	-7.28306	9.9493
1	-4.50333	GO:0003143	M1	1	0	GO Biological Processes	19	embryonic heart tube morphogenesis	19_GO:0032502 developmental process	-4.50333	9.9493	6.99065	18970	143	80	6	7.5	2.9448	30260|30283|30482|30584|767737|793949	noto|wnt11|gata5|bmp7a|foxj1a|tmsb4x	-1.87459	0	3	0	0	-7.28306	9.9493
1	-4.25535	GO:0009799	M1	1	0	GO Biological Processes	19	specification of symmetry	19_GO:0032502 developmental process	-4.25535	6.00316	5.83651	18970	316	80	8	10	3.3541	30260|30283|30544|30584|116990|562092|767737|793949	noto|wnt11|sox17|bmp7a|sox32|vgll4l|foxj1a|tmsb4x	-1.68875	0	3	0	0	-7.28306	9.9493
1	-4.25535	GO:0009855	M1	1	0	GO Biological Processes	19	determination of bilateral symmetry	19_GO:0032502 developmental process	-4.25535	6.00316	5.83651	18970	316	80	8	10	3.3541	30260|30283|30544|30584|116990|562092|767737|793949	noto|wnt11|sox17|bmp7a|sox32|vgll4l|foxj1a|tmsb4x	-1.68875	0	3	0	0	-7.28306	9.9493
1	-4.1733	GO:0003007	M1	1	0	GO Biological Processes	19	heart morphogenesis	19_GO:0032502 developmental process	-4.1733	6.94508	6.01905	18970	239	80	7	8.75	3.15919	30260|30283|30482|30584|116990|767737|793949	noto|wnt11|gata5|bmp7a|sox32|foxj1a|tmsb4x	-1.63474	0	3	0	0	-7.28306	9.9493
1	-4.02928	GO:0060562	M1	1	0	GO Biological Processes	19	epithelial tube morphogenesis	19_GO:0032502 developmental process	-4.02928	6.58681	5.81012	18970	252	80	7	8.75	3.15919	30260|30283|30482|30584|353224|767737|793949	noto|wnt11|gata5|bmp7a|nrarpa|foxj1a|tmsb4x	-1.54305	0	3	0	0	-7.28306	9.9493
1	-4.00698	GO:0048562	M1	1	0	GO Biological Processes	19	embryonic organ morphogenesis	19_GO:0032502 developmental process	-4.00698	4.83929	5.30878	18970	441	80	9	11.25	3.53277	30260|30283|30291|30482|30584|140747|562092|767737|793949	noto|wnt11|cdh2|gata5|bmp7a|cxcr4a|vgll4l|foxj1a|tmsb4x	-1.54305	0	3	0	0	-7.28306	9.9493
1	-3.68322	GO:0001947	M1	1	0	GO Biological Processes	19	heart looping	19_GO:0032502 developmental process	-3.68322	9.2627	6.104	18970	128	80	5	6.25	2.70633	30260|30283|30584|767737|793949	noto|wnt11|bmp7a|foxj1a|tmsb4x	-1.28296	0	3	0	0	-7.28306	9.9493
1	-6.17437	GO:0042663	M1	1	0	GO Biological Processes	19	regulation of endodermal cell fate specification	19_GO:0032502 developmental process	-6.17437	55.7941	14.7086	18970	17	80	4	5	2.4367	30584|64807|116990|368201	bmp7a|vox|sox32|ved	-3.03014	0	4	1	1	-6.17437	55.7941
1	-5.96535	GO:1903224	M1	1	0	GO Biological Processes	19	regulation of endodermal cell differentiation	19_GO:0032502 developmental process	-5.96535	49.9211	13.8838	18970	19	80	4	5	2.4367	30584|64807|116990|368201	bmp7a|vox|sox32|ved	-2.96303	0	4	0	0	-6.17437	55.7941
1	-5.53433	GO:0042659	M1	1	0	GO Biological Processes	19	regulation of cell fate specification	19_GO:0032502 developmental process	-5.53433	39.5208	12.2884	18970	24	80	4	5	2.4367	30584|64807|116990|368201	bmp7a|vox|sox32|ved	-2.63674	0	4	0	0	-6.17437	55.7941
1	-5.32059	GO:0010453	M1	1	0	GO Biological Processes	19	regulation of cell fate commitment	19_GO:0032502 developmental process	-5.32059	35.1296	11.5489	18970	27	80	4	5	2.4367	30584|64807|116990|368201	bmp7a|vox|sox32|ved	-2.50733	0	4	0	0	-6.17437	55.7941
1	-2.76842	WP211	M1	1	0	WikiPathways	27	BMP signaling pathway		-2.76842	12.7031	5.70762	18970	56	80	3	3.75	2.12408	30482|30584|64807	gata5|bmp7a|vox	-0.616797	0	4	0	0	-6.17437	55.7941
1	-6.09496	WP341	M1	1	0	WikiPathways	27	Nodal signaling pathway		-6.09496	18.7204	10.0732	18970	76	80	6	7.5	2.9448	30260|30482|30544|64807|116990|368201	noto|gata5|sox17|vox|sox32|ved	-3.03014	0	5	1	1	-6.09496	18.7204
1	-5.04198	WP152	M1	1	0	WikiPathways	27	FGF signaling pathway		-5.04198	12.3717	7.96001	18970	115	80	6	7.5	2.9448	30260|30452|30482|30544|116990|393939	noto|etv5b|gata5|sox17|sox32|atf3	-2.30204	0	5	0	0	-6.09496	18.7204
1	-3.09534	GO:0045165	M1	1	0	GO Biological Processes	19	cell fate commitment	19_GO:0032502 developmental process	-3.09534	6.89317	5.05253	18970	172	80	5	6.25	2.70633	30260|30283|30482|116990|368201	noto|wnt11|gata5|sox32|ved	-0.836956	0	5	0	0	-6.09496	18.7204
1	-2.7528	GO:0035270	M1	1	0	GO Biological Processes	19	endocrine system development	19_GO:0032502 developmental process	-2.7528	7.77459	4.88519	18970	122	80	4	5	2.4367	30260|30482|368201|798281	noto|gata5|ved|cdx4	-0.606712	0	5	0	0	-6.09496	18.7204
1	-2.28178	GO:0031016	M1	1	0	GO Biological Processes	19	pancreas development	19_GO:0032502 developmental process	-2.28178	5.74848	3.98668	18970	165	80	4	5	2.4367	30482|30544|368201|798281	gata5|sox17|ved|cdx4	-0.250905	0	5	0	0	-6.09496	18.7204
1	-5.76632	WP215	M1	1	0	WikiPathways	27	Non-canonical Wnt pathway		-5.76632	12.205	8.53414	18970	136	80	7	8.75	3.15919	30260|30283|30452|64807|324261|368201|793949	noto|wnt11|etv5b|vox|sp5l|ved|tmsb4x	-2.80179	0	6	1	1	-5.76632	12.205
1	-4.68297	GO:0070121	M1	1	0	GO Biological Processes	19	Kupffer's vesicle development	19_GO:0032502 developmental process	-4.68297	15.0079	8.11915	18970	79	80	5	6.25	2.70633	30482|30544|140747|562092|767737	gata5|sox17|cxcr4a|vgll4l|foxj1a	-1.98168	0	7	1	1	-4.68297	15.0079
1	-4.35848	GO:0016477	M1	1	0	GO Biological Processes	19	cell migration	19_GO:0009987 cellular process	-4.35848	4.32566	5.40094	18970	603	80	11	13.75	3.85022	30283|30291|30482|30542|116990|140747|323919|353224|406454|556148|561050	wnt11|cdh2|gata5|foxb1a|sox32|cxcr4a|alcamb|nrarpa|epcam|prickle1b|ackr3b	-1.74613	0	8	1	1	-4.35848	17.5648
1	-4.10236	GO:0001570	M1	1	0	GO Biological Processes	19	vasculogenesis	19_GO:0032502 developmental process	-4.10236	17.5648	7.93268	18970	54	80	4	5	2.4367	30544|116990|140747|561050	sox17|sox32|cxcr4a|ackr3b	-1.57716	0	8	0	0	-4.35848	17.5648
1	-4.07205	GO:0048870	M1	1	0	GO Biological Processes	19	cell motility	19_GO:0009987 cellular process	-4.07205	4.01907	5.09298	18970	649	80	11	13.75	3.85022	30283|30291|30482|30542|116990|140747|323919|353224|406454|556148|561050	wnt11|cdh2|gata5|foxb1a|sox32|cxcr4a|alcamb|nrarpa|epcam|prickle1b|ackr3b	-1.56898	0	8	0	0	-4.35848	17.5648
1	-3.48848	GO:0014032	M1	1	0	GO Biological Processes	19	neural crest cell development	19_GO:0032502 developmental process	-3.48848	8.40869	5.7463	18970	141	80	5	6.25	2.70633	30131|30291|140747|353224|556148	dla|cdh2|cxcr4a|nrarpa|prickle1b	-1.12168	0	8	0	0	-4.35848	17.5648
1	-3.48848	GO:0048864	M1	1	0	GO Biological Processes	19	stem cell development	19_GO:0032502 developmental process	-3.48848	8.40869	5.7463	18970	141	80	5	6.25	2.70633	30131|30291|140747|353224|556148	dla|cdh2|cxcr4a|nrarpa|prickle1b	-1.12168	0	8	0	0	-4.35848	17.5648
1	-3.43428	GO:0001667	M1	1	0	GO Biological Processes	19	ameboidal-type cell migration	19_GO:0009987 cellular process	-3.43428	6.35156	5.24326	18970	224	80	6	7.5	2.9448	30283|30291|116990|140747|353224|556148	wnt11|cdh2|sox32|cxcr4a|nrarpa|prickle1b	-1.08953	0	8	0	0	-4.35848	17.5648
1	-3.41874	GO:0042074	M1	1	0	GO Biological Processes	19	cell migration involved in gastrulation	19_GO:0032502 developmental process	-3.41874	11.7099	6.28599	18970	81	80	4	5	2.4367	30283|30291|116990|140747	wnt11|cdh2|sox32|cxcr4a	-1.08259	0	8	0	0	-4.35848	17.5648
1	-3.36331	GO:0060485	M1	1	0	GO Biological Processes	19	mesenchyme development	19_GO:0032502 developmental process	-3.36331	6.15909	5.13402	18970	231	80	6	7.5	2.9448	30131|30260|30291|140747|353224|556148	dla|noto|cdh2|cxcr4a|nrarpa|prickle1b	-1.05199	0	8	0	0	-4.35848	17.5648
1	-3.27463	GO:0014033	M1	1	0	GO Biological Processes	19	neural crest cell differentiation	19_GO:0032502 developmental process	-3.27463	7.55175	5.3645	18970	157	80	5	6.25	2.70633	30131|30291|140747|353224|556148	dla|cdh2|cxcr4a|nrarpa|prickle1b	-0.98679	0	8	0	0	-4.35848	17.5648
1	-3.06352	GO:0048514	M1	1	0	GO Biological Processes	19	blood vessel morphogenesis	19_GO:0032502 developmental process	-3.06352	4.5601	4.46311	18970	364	80	7	8.75	3.15919	30131|30291|30544|116990|140747|353224|561050	dla|cdh2|sox17|sox32|cxcr4a|nrarpa|ackr3b	-0.818975	0	8	0	0	-4.35848	17.5648
1	-3.06161	GO:0048762	M1	1	0	GO Biological Processes	19	mesenchymal cell differentiation	19_GO:0032502 developmental process	-3.06161	6.775	4.9946	18970	175	80	5	6.25	2.70633	30131|30291|140747|353224|556148	dla|cdh2|cxcr4a|nrarpa|prickle1b	-0.818975	0	8	0	0	-4.35848	17.5648
1	-3.04052	GO:0001755	M1	1	0	GO Biological Processes	19	neural crest cell migration	19_GO:0032502 developmental process	-3.04052	9.29902	5.46909	18970	102	80	4	5	2.4367	30291|140747|353224|556148	cdh2|cxcr4a|nrarpa|prickle1b	-0.809716	0	8	0	0	-4.35848	17.5648
1	-3.00905	GO:0090497	M1	1	0	GO Biological Processes	19	mesenchymal cell migration	19_GO:0009987 cellular process	-3.00905	9.12019	5.40374	18970	104	80	4	5	2.4367	30291|140747|353224|556148	cdh2|cxcr4a|nrarpa|prickle1b	-0.791405	0	8	0	0	-4.35848	17.5648
1	-2.89624	GO:0001525	M1	1	0	GO Biological Processes	19	angiogenesis	19_GO:0032502 developmental process	-2.89624	5.00968	4.4306	18970	284	80	6	7.5	2.9448	30131|30544|116990|140747|353224|561050	dla|sox17|sox32|cxcr4a|nrarpa|ackr3b	-0.721758	0	8	0	0	-4.35848	17.5648
1	-2.68925	GO:0001568	M1	1	0	GO Biological Processes	19	blood vessel development	19_GO:0032502 developmental process	-2.68925	3.92405	3.95795	18970	423	80	7	8.75	3.15919	30131|30291|30544|116990|140747|353224|561050	dla|cdh2|sox17|sox32|cxcr4a|nrarpa|ackr3b	-0.548627	0	8	0	0	-4.35848	17.5648
1	-2.58951	GO:0048863	M1	1	0	GO Biological Processes	19	stem cell differentiation	19_GO:0032502 developmental process	-2.58951	5.29297	4.20609	18970	224	80	5	6.25	2.70633	30131|30291|140747|353224|556148	dla|cdh2|cxcr4a|nrarpa|prickle1b	-0.475215	0	8	0	0	-4.35848	17.5648
1	-2.3001	GO:0030855	M1	1	0	GO Biological Processes	19	epithelial cell differentiation	19_GO:0032502 developmental process	-2.3001	4.52529	3.73923	18970	262	80	5	6.25	2.70633	30291|116990|140747|797433|798281	cdh2|sox32|cxcr4a|krt8|cdx4	-0.256388	0	8	0	0	-4.35848	17.5648
1	-2.24795	GO:0001944	M1	1	0	GO Biological Processes	19	vasculature development	19_GO:0032502 developmental process	-2.24795	3.26105	3.36506	18970	509	80	7	8.75	3.15919	30131|30291|30544|116990|140747|353224|561050	dla|cdh2|sox17|sox32|cxcr4a|nrarpa|ackr3b	-0.22542	0	8	0	0	-4.35848	17.5648
1	-3.89456	GO:0001704	M1	1	0	GO Biological Processes	19	formation of primary germ layer	19_GO:0032502 developmental process	-3.89456	15.5492	7.40663	18970	61	80	4	5	2.4367	30260|30482|116990|324261	noto|gata5|sox32|sp5l	-1.44191	0	9	1	1	-3.89456	15.5492
1	-3.05651	GO:0007498	M1	1	0	GO Biological Processes	19	mesoderm development	19_GO:0032502 developmental process	-3.05651	9.39109	5.50245	18970	101	80	4	5	2.4367	30260|30291|116990|324261	noto|cdh2|sox32|sp5l	-0.818975	0	9	0	0	-3.89456	15.5492
1	-2.91107	GO:0048332	M1	1	0	GO Biological Processes	19	mesoderm morphogenesis	19_GO:0032502 developmental process	-2.91107	14.2275	6.09472	18970	50	80	3	3.75	2.12408	30260|30291|324261	noto|cdh2|sp5l	-0.730681	0	9	0	0	-3.89456	15.5492
1	-3.80868	R-DRE-6805567	M1	1	0	Reactome Gene Sets	6	Keratinization		-3.80868	28.455	8.93913	18970	25	80	3	3.75	2.12408	324023|352912|797433	dspa|krt18a.1|krt8	-1.37775	0	10	1	1	-3.80868	28.455
1	-3.80868	R-DRE-6809371	M1	1	0	Reactome Gene Sets	6	Formation of the cornified envelope		-3.80868	28.455	8.93913	18970	25	80	3	3.75	2.12408	324023|352912|797433	dspa|krt18a.1|krt8	-1.37775	0	10	0	0	-3.80868	28.455
1	-3.48416	GO:0043588	M1	1	0	GO Biological Processes	19	skin development	19_GO:0032502 developmental process	-3.48416	22.2305	7.82202	18970	32	80	3	3.75	2.12408	64267|324023|797433	atp1b1a|dspa|krt8	-1.12168	0	10	0	0	-3.80868	28.455
1	-2.96276	GO:0045103	M1	1	0	GO Biological Processes	19	intermediate filament-based process	19_GO:0009987 cellular process	-2.96276	14.8203	6.23887	18970	48	80	3	3.75	2.12408	324023|352912|797433	dspa|krt18a.1|krt8	-0.764138	0	10	0	0	-3.80868	28.455
1	-2.96276	GO:0045104	M1	1	0	GO Biological Processes	19	intermediate filament cytoskeleton organization	19_GO:0009987 cellular process	-2.96276	14.8203	6.23887	18970	48	80	3	3.75	2.12408	324023|352912|797433	dspa|krt18a.1|krt8	-0.764138	0	10	0	0	-3.80868	28.455
1	-3.5029	GO:0048066	M1	1	0	GO Biological Processes	19	developmental pigmentation	19_GO:0043473 pigmentation	-3.5029	12.3182	6.47624	18970	77	80	4	5	2.4367	30260|30291|114550|353224	noto|cdh2|ednraa|nrarpa	-1.12168	0	11	1	1	-3.5029	12.3182
1	-3.00178	GO:0001501	M1	1	0	GO Biological Processes	19	skeletal system development	19_GO:0032502 developmental process	-3.00178	4.45007	4.37937	18970	373	80	7	8.75	3.15919	30283|30291|114550|140747|406407|406504|562092	wnt11|cdh2|ednraa|cxcr4a|marcksl1a|marcksl1b|vgll4l	-0.790569	0	11	0	0	-3.5029	12.3182
1	-2.53572	GO:0043473	M1	1	0	GO Biological Processes	19	pigmentation	19_GO:0043473 pigmentation	-2.53572	6.775	4.46316	18970	140	80	4	5	2.4367	30260|30291|114550|353224	noto|cdh2|ednraa|nrarpa	-0.436488	0	11	0	0	-3.5029	12.3182
1	-2.41807	GO:0051216	M1	1	0	GO Biological Processes	19	cartilage development	19_GO:0032502 developmental process	-2.41807	6.28146	4.24029	18970	151	80	4	5	2.4367	30291|114550|406407|406504	cdh2|ednraa|marcksl1a|marcksl1b	-0.347485	0	11	0	0	-3.5029	12.3182
1	-2.32888	GO:0061448	M1	1	0	GO Biological Processes	19	connective tissue development	19_GO:0032502 developmental process	-2.32888	5.92812	4.07379	18970	160	80	4	5	2.4367	30291|114550|406407|406504	cdh2|ednraa|marcksl1a|marcksl1b	-0.275502	0	11	0	0	-3.5029	12.3182
1	-3.24485	GO:0021510	M1	1	0	GO Biological Processes	19	spinal cord development	19_GO:0032502 developmental process	-3.24485	10.5389	5.90295	18970	90	80	4	5	2.4367	30131|30291|368201|767737	dla|cdh2|ved|foxj1a	-0.964566	0	12	1	1	-3.24485	10.5389
1	-3.0247	GO:0045216	M1	1	0	GO Biological Processes	19	cell-cell junction organization	19_GO:0009987 cellular process	-3.0247	9.20874	5.43619	18970	103	80	4	5	2.4367	30291|30415|81584|541393	cdh2|jupa|cldne|cdh6	-0.800526	0	13	1	1	-3.0247	14.5179
1	-2.93663	R-DRE-446728	M1	1	0	Reactome Gene Sets	6	Cell junction organization		-2.93663	14.5179	6.16574	18970	49	80	3	3.75	2.12408	30291|541393|797433	cdh2|cdh6|krt8	-0.744175	0	13	0	0	-3.0247	14.5179
1	-2.9185	GO:0008544	M1	1	0	GO Biological Processes	19	epidermis development	19_GO:0032502 developmental process	-2.9185	8.62273	5.2178	18970	110	80	4	5	2.4367	30291|64267|795398|797433	cdh2|atp1b1a|ybx1|krt8	-0.732112	0	13	0	0	-3.0247	14.5179
1	-2.79102	R-DRE-1500931	M1	1	0	Reactome Gene Sets	6	Cell-Cell communication		-2.79102	12.9341	5.76791	18970	55	80	3	3.75	2.12408	30291|541393|797433	cdh2|cdh6|krt8	-0.633792	0	13	0	0	-3.0247	14.5179
1	-2.59272	GO:0034329	M1	1	0	GO Biological Processes	19	cell junction assembly	19_GO:0009987 cellular process	-2.59272	7.02593	4.57256	18970	135	80	4	5	2.4367	30291|30415|81584|541393	cdh2|jupa|cldne|cdh6	-0.475215	0	13	0	0	-3.0247	14.5179
1	-2.24045	GO:0007043	M1	1	0	GO Biological Processes	19	cell-cell junction assembly	19_GO:0009987 cellular process	-2.24045	8.2718	4.39841	18970	86	80	3	3.75	2.12408	30415|81584|541393	jupa|cldne|cdh6	-0.222036	0	13	0	0	-3.0247	14.5179
1	-2.84712	GO:0048882	M1	1	0	GO Biological Processes	19	lateral line development	19_GO:0032502 developmental process	-2.84712	8.24783	5.07335	18970	115	80	4	5	2.4367	30283|406454|406757|561050	wnt11|epcam|canx|ackr3b	-0.678468	0	14	1	1	-2.84712	10.6175
1	-2.7913	GO:0048880	M1	1	0	GO Biological Processes	19	sensory system development	19_GO:0032502 developmental process	-2.7913	3.28833	3.86027	18970	649	80	9	11.25	3.53277	30283|30291|406407|406454|406504|406757|541393|561050|100150939	wnt11|cdh2|marcksl1a|epcam|marcksl1b|canx|cdh6|ackr3b|nes	-0.633792	0	14	0	0	-2.84712	10.6175
1	-2.65215	GO:0048925	M1	1	0	GO Biological Processes	19	lateral line system development	19_GO:0032502 developmental process	-2.65215	7.29615	4.68768	18970	130	80	4	5	2.4367	30283|406454|406757|561050	wnt11|epcam|canx|ackr3b	-0.51692	0	14	0	0	-2.84712	10.6175
1	-2.54526	GO:0048916	M1	1	0	GO Biological Processes	19	posterior lateral line development	19_GO:0032502 developmental process	-2.54526	10.6175	5.13201	18970	67	80	3	3.75	2.12408	406454|406757|561050	epcam|canx|ackr3b	-0.44106	0	14	0	0	-2.84712	10.6175
1	-2.32799	GO:0048915	M1	1	0	GO Biological Processes	19	posterior lateral line system development	19_GO:0032502 developmental process	-2.32799	8.89219	4.60339	18970	80	80	3	3.75	2.12408	406454|406757|561050	epcam|canx|ackr3b	-0.275502	0	14	0	0	-2.84712	10.6175
1	-2.28335	GO:0048881	M1	1	0	GO Biological Processes	19	mechanosensory lateral line system development	19_GO:0032502 developmental process	-2.28335	8.57078	4.49831	18970	83	80	3	3.75	2.12408	406454|406757|561050	epcam|canx|ackr3b	-0.250905	0	14	0	0	-2.84712	10.6175
1	-2.59272	GO:0048793	M1	1	0	GO Biological Processes	19	pronephros development	19_GO:0032502 developmental process	-2.59272	7.02593	4.57256	18970	135	80	4	5	2.4367	30260|30452|541393|798281	noto|etv5b|cdh6|cdx4	-0.475215	0	15	1	1	-2.59272	7.02593
1	-2.02262	GO:0001822	M1	1	0	GO Biological Processes	19	kidney development	19_GO:0032502 developmental process	-2.02262	4.83929	3.51602	18970	196	80	4	5	2.4367	30260|30452|541393|798281	noto|etv5b|cdh6|cdx4	-0.0242307	0	15	0	0	-2.59272	7.02593
1	-2.01508	GO:0072001	M1	1	0	GO Biological Processes	19	renal system development	19_GO:0032502 developmental process	-2.01508	4.81472	3.50252	18970	197	80	4	5	2.4367	30260|30452|541393|798281	noto|etv5b|cdh6|cdx4	-0.020584	0	15	0	0	-2.59272	7.02593
1	-2.58273	GO:0035107	M1	1	0	GO Biological Processes	19	appendage morphogenesis	19_GO:0032502 developmental process	-2.58273	10.9442	5.22626	18970	65	80	3	3.75	2.12408	30291|30452|572527	cdh2|etv5b|sall4	-0.473517	0	16	1	1	-2.58273	10.9442
1	-2.34328	GO:0060173	M1	1	0	GO Biological Processes	19	limb development	19_GO:0032502 developmental process	-2.34328	9.00475	4.63965	18970	79	80	3	3.75	2.12408	30291|30452|572527	cdh2|etv5b|sall4	-0.281839	0	16	0	0	-2.58273	10.9442
1	-2.49126	GO:1902904	M1	1	0	GO Biological Processes	19	negative regulation of supramolecular fiber organization	19_GO:0048519 negative regulation of biological process	-2.49126	10.1625	4.99785	18970	70	80	3	3.75	2.12408	64000|793949|798430	lima1a|tmsb4x|tmsb1	-0.401789	0	17	1	1	-2.49126	10.1625
1	-2.46059	GO:0097435	M1	1	0	GO Biological Processes	19	supramolecular fiber organization	19_GO:0009987 cellular process	-2.46059	3.56962	3.65092	18970	465	80	7	8.75	3.15919	64000|140747|406407|406504|793949|797433|798430	lima1a|cxcr4a|marcksl1a|marcksl1b|tmsb4x|krt8|tmsb1	-0.375917	0	17	0	0	-2.49126	10.1625
1	-2.42307	GO:0051494	M1	1	0	GO Biological Processes	19	negative regulation of cytoskeleton organization	19_GO:0048519 negative regulation of biological process	-2.42307	9.61318	4.83109	18970	74	80	3	3.75	2.12408	64000|793949|798430	lima1a|tmsb4x|tmsb1	-0.347835	0	17	0	0	-2.49126	10.1625
1	-2.31405	GO:0007015	M1	1	0	GO Biological Processes	19	actin filament organization	19_GO:0009987 cellular process	-2.31405	4.5601	3.76151	18970	260	80	5	6.25	2.70633	64000|406407|406504|793949|798430	lima1a|marcksl1a|marcksl1b|tmsb4x|tmsb1	-0.265969	0	17	0	0	-2.49126	10.1625
1	-2.29411	GO:0030036	M1	1	0	GO Biological Processes	19	actin cytoskeleton organization	19_GO:0009987 cellular process	-2.29411	3.3264	3.42721	18970	499	80	7	8.75	3.15919	64000|140747|406407|406504|406658|793949|798430	lima1a|cxcr4a|marcksl1a|marcksl1b|cnn2|tmsb4x|tmsb1	-0.254716	0	17	0	0	-2.49126	10.1625
1	-2.22531	GO:0030029	M1	1	0	GO Biological Processes	19	actin filament-based process	19_GO:0009987 cellular process	-2.22531	3.22933	3.33456	18970	514	80	7	8.75	3.15919	64000|140747|406407|406504|406658|793949|798430	lima1a|cxcr4a|marcksl1a|marcksl1b|cnn2|tmsb4x|tmsb1	-0.21502	0	17	0	0	-2.49126	10.1625
1	-2.12362	GO:0090066	M1	1	0	GO Biological Processes	19	regulation of anatomical structure size	19_GO:0065007 biological regulation	-2.12362	4.10251	3.4587	18970	289	80	5	6.25	2.70633	64000|114550|368243|793949|798430	lima1a|ednraa|hspb1|tmsb4x|tmsb1	-0.121301	0	17	0	0	-2.49126	10.1625
1	-2.43973	GO:0060070	M1	1	0	GO Biological Processes	19	canonical Wnt signaling pathway	19_GO:0023052 signaling	-2.43973	9.74486	4.87157	18970	73	80	3	3.75	2.12408	30283|30415|557680	wnt11|jupa|plpp3	-0.359805	0	18	1	1	-2.43973	9.74486
1	-2.25431	GO:0016055	M1	1	0	GO Biological Processes	19	Wnt signaling pathway	19_GO:0023052 signaling	-2.25431	5.64583	3.93611	18970	168	80	4	5	2.4367	30283|30415|324261|557680	wnt11|jupa|sp5l|plpp3	-0.227629	0	18	0	0	-2.43973	9.74486
1	-2.23631	GO:0198738	M1	1	0	GO Biological Processes	19	cell-cell signaling by wnt	19_GO:0023052 signaling	-2.23631	5.57941	3.90307	18970	170	80	4	5	2.4367	30283|30415|324261|557680	wnt11|jupa|sp5l|plpp3	-0.221979	0	18	0	0	-2.43973	9.74486
1	-2.16669	GO:1905114	M1	1	0	GO Biological Processes	19	cell surface receptor signaling pathway involved in cell-cell signaling	19_GO:0023052 signaling	-2.16669	5.32865	3.77596	18970	178	80	4	5	2.4367	30283|30415|324261|557680	wnt11|jupa|sp5l|plpp3	-0.160404	0	18	0	0	-2.43973	9.74486
